# Molecular phenotyping of single pancreatic islet leader beta cells by “Flash-Seq”

**DOI:** 10.1101/2022.08.26.505442

**Authors:** Pauline Chabosseau, Fiona Yong, Luis F. Delgadillo-Silva, Eun Young Lee, Shiying Li, Nidhi Gandhi, Jules Wastin, Livia Lopez Noriega, Isabelle Leclerc, Yusuf Ali, Jing W. Hughes, Robert Sladek, Aida Martinez-Sanchez, Guy A. Rutter

**Affiliations:** Centre de Recherche du CHUM, Faculté de Médicine, Université de Montréal, Montréal, QC, Canada; Section of Cell Biology and Functional Genomics, Division of Diabetes, Endocrinology and Metabolism, Department of Metabolism, Digestion and Reproduction, Faculty of Medicine, Imperial College London, London W12 0NN, United Kingdom; Lee Kong Chian Imperial Medical School, Nanyang Technological University, Singapore; Department of Medicine, Washington University School of Medicine, Saint Louis, MO, United States; Division of Endocrinology and Metabolism, Department of Internal Medicine, Seoul St. Mary’s Hospital, The Catholic University of Korea, Seoul, South Korea; Departments of Medicine and Human Genetics, McGill University and Genome Quebec Innovation Centre, Montreal, QC, Canada

**Author notes:** Please address correspondence to Professor Guy Rutter.

**Keywords:** diabetes, beta cell, calcium signalling connectivity, insulin secretion, RNA-Seq

## Abstract

**Aims:** Spatially-organised increases in cytosolic Ca^2+^ within pancreatic beta cells in the pancreatic islet underlie the stimulation of insulin secretion by high glucose. Recent data have revealed the existence of subpopulations of beta cells including “leaders” which initiate Ca^2+^ waves. Whether leader cells possess unique molecular features, or localisation, is unknown.

**Main methods:** High speed confocal Ca^2+^ imaging was used to identify leader cells and connectivity analysis, running under MATLAB and Python, to identify highly connected “hub” cells. To explore transcriptomic differences between beta cell sub-groups, individual leaders or followers were labelled by photo-activation of the cryptic fluorescent protein PA-mCherry and subjected to single cell RNA sequencing (“Flash-Seq”).

**Key findings:** Distinct Ca^2+^ wave types were identified in individual islets, with leader cells present in 73 % (28 of 38 islets imaged). Scale-free, power law-adherent behaviour was also observed in 29% of islets, though “hub” cells in these islets did not overlap with leaders. Transcripts differentially expressed (295; padj<0.05) between leader and follower cells included genes involved in cilium biogenesis and transcriptional regulation. Functionally validating these findings, cilia number and length tended to be lower in leader *vs* follower cells. Leader cells were also located significantly closer to delta cells in Euclidian space than were follower cells.

**Significance:** The existence of both a discrete transcriptome and unique localisation implies a role for these features in defining the specialized function of leaders. Specifically, these data raise the possibility of altered signalling from delta cells towards somatostatin receptors present on leader cell cilia.
