## Supplementary Table 1 for "Molecular phenotyping of single pancreatic islet leader beta cells by “Flash-Seq”"

### Sheet: Sheet1
	Supplementary Table 1
	Gene.name	baseMean	log2FoldChange	lfcSE	stat	pvalue	padj
	Bmi1	231.795	7.48867	1.07193	6.98618	2.82e-12	2.21e-08
	Asnsd1	211.937	-8.21202	1.31232	-6.25764	3.91e-10	1.53e-06
	Cxcl16	178.203	-9.6231	1.5925	-6.04274	1.52e-09	2.96e-06
	Il18bp	137.403	-8.48925	1.40203	-6.05497	1.4e-09	2.96e-06
	Sgk3	109.592	-9.88899	1.68254	-5.87743	4.17e-09	5.42e-06
	Selenoo	163.001	9.716	1.65278	5.87859	4.14e-09	5.42e-06
	Ccdc186	190.556	-6.74734	1.16517	-5.79086	7e-09	7.81e-06
	Lrrc40	156.726	9.30766	1.6308	5.70741	1.15e-08	1.12e-05
	Pcnt	195.953	7.28675	1.28806	5.65715	1.54e-08	1.34e-05
	Gm18537	29.7721	9.80779	1.74191	5.63048	1.8e-08	1.4e-05
	Sh3bp4	75.3552	9.36537	1.69389	5.52892	3.22e-08	2.1e-05
	Tmem229b	117.362	10.149	1.83365	5.53487	3.11e-08	2.1e-05
	Erlin1	308.385	-7.22422	1.31951	-5.47491	4.38e-08	2.34e-05
	Ftsj1	84.394	-9.1119	1.66565	-5.47049	4.49e-08	2.34e-05
	Sidt2	135.816	-8.69498	1.58943	-5.47048	4.49e-08	2.34e-05
	Xlr3a	203.032	-8.22213	1.52645	-5.38644	7.19e-08	3.51e-05
	Pard6a	79.3021	7.74615	1.44563	5.35832	8.4e-08	3.86e-05
	Pde12	209.442	7.53886	1.4215	5.30346	1.14e-07	4.93e-05
	Trak2	38.6541	7.52087	1.42162	5.29035	1.22e-07	5.02e-05
	Zfp143	83.6251	9.08136	1.73116	5.24582	1.56e-07	5.79e-05
	Fbxl18	53.4907	9.61716	1.83015	5.25485	1.48e-07	5.79e-05
	Adam17	78.4925	6.99524	1.34639	5.19557	2.04e-07	7.25e-05
	Nprl2	119.195	7.051	1.37193	5.13946	2.76e-07	8.86e-05
	Scaf8	82.9539	6.97717	1.3582	5.13708	2.79e-07	8.86e-05
	Tmem123	63.3905	8.12336	1.58225	5.13406	2.84e-07	8.86e-05
	Clasrp	79.6577	8.12551	1.58736	5.11888	3.07e-07	9.23e-05
	Rab5b	293.725	6.45898	1.28253	5.03612	4.75e-07	0.000135064
	Sergef	96.6567	-8.50608	1.69224	-5.02652	4.99e-07	0.000135064
	Mdc1	43.2798	8.6327	1.7177	5.02573	5.02e-07	0.000135064
	Dcdc2a	188.545	-7.88012	1.59263	-4.94787	7.5e-07	0.000195328
	Ubap1	254.627	7.5538	1.53764	4.9126	8.99e-07	0.000226426
	Zfp704	137.322	9.07858	1.85076	4.90533	9.33e-07	0.000227404
	Simc1	86.7294	7.22466	1.47457	4.89949	9.61e-07	0.000227404
	Tbl1xr1	110.122	-9.70275	1.98524	-4.88744	1.02e-06	0.000234652
	Pogk	252.769	7.18296	1.47414	4.87264	1.1e-06	0.000245724
	Pigl	103.191	7.51209	1.54891	4.84993	1.24e-06	0.000262027
	Agps	200.216	7.19387	1.4836	4.84892	1.24e-06	0.000262027
	Gmcl1	75.6011	-8.98482	1.85778	-4.83632	1.32e-06	0.000271837
	Wdr11	93.4883	6.2988	1.31572	4.78732	1.69e-06	0.000338472
	Donson	16.6431	-6.60084	1.38878	-4.75296	2e-06	0.000372753
	Hif1an	135.849	-9.27249	1.9477	-4.76074	1.93e-06	0.000372753
	Zfp994	122.025	-8.4936	1.78619	-4.75515	1.98e-06	0.000372753
	Ocln	94.0136	-7.64662	1.61559	-4.73301	2.21e-06	0.000392658
	Chst10	51.9411	6.59952	1.39345	4.73611	2.18e-06	0.000392658
	Bend4	116.917	7.69433	1.63184	4.71512	2.42e-06	0.000419246
	Dkc1	171.086	-5.60055	1.19099	-4.70245	2.57e-06	0.00043645
	Foxred2	133.354	7.54348	1.61225	4.67886	2.88e-06	0.000479368
	Got1	240.05	6.86015	1.48389	4.62308	3.78e-06	0.000612238
	Zfp94	61.4027	7.90569	1.71126	4.6198	3.84e-06	0.000612238
	Sertad1	66.8151	-8.69508	1.89192	-4.59591	4.31e-06	0.000659874
	Serping1	226.022	-7.16021	1.55796	-4.59589	4.31e-06	0.000659874
	Ndrg4	95.3739	-8.20833	1.792	-4.58054	4.64e-06	0.000696572
	Vhl	83.2384	7.62476	1.66738	4.57291	4.81e-06	0.000708795
	Vat1l	72.1951	7.82163	1.71239	4.56766	4.93e-06	0.0007133
	Cbx4	62.5703	-8.82847	1.93527	-4.56187	5.07e-06	0.000719935
	Oaf	136.459	-7.99271	1.75772	-4.5472	5.44e-06	0.000753907
	Cyb5d2	80.3104	8.13283	1.78953	4.54466	5.5e-06	0.000753907
	Wwp1	258.618	-5.10564	1.12767	-4.52762	5.97e-06	0.000803248
	B3gnt3	126.504	-6.78694	1.50519	-4.50903	6.51e-06	0.000862074
	Vgll4	45.7331	-7.22784	1.60664	-4.49872	6.84e-06	0.000875263
	Prdm10	44.4571	-6.76643	1.50359	-4.50017	6.79e-06	0.000875263
	Pcyt1a	226.722	-6.66522	1.48451	-4.48985	7.13e-06	0.000897805
	Amer2	139.413	8.16624	1.82387	4.47742	7.56e-06	0.000934557
	Mapkap1	57.5801	7.41761	1.65774	4.47452	7.66e-06	0.000934557
	Gmeb2	22.464	-6.96687	1.56614	-4.44843	8.65e-06	0.00103934
	Kdm5d	238.38	-7.09703	1.60607	-4.41889	9.92e-06	0.00115644
	Xpo5	190.333	7.26988	1.64493	4.41956	9.89e-06	0.00115644
	Nfix	123.646	-7.62549	1.72816	-4.41248	1.02e-05	0.00117372
	Cwf19l1	61.0914	7.13459	1.62699	4.38514	1.16e-05	0.00129324
	Itpr2	129.025	6.96028	1.58708	4.3856	1.16e-05	0.00129324
	Hacd1	118.23	6.44542	1.47203	4.37859	1.19e-05	0.00131395
	Ttll5	102.221	6.2397	1.42762	4.37071	1.24e-05	0.00133644
	Eml6	75.9006	8.0548	1.8437	4.36883	1.25e-05	0.00133644
	4632415L05Rik	126.951	6.82688	1.56591	4.3597	1.3e-05	0.00135624
	Rnf217	127.113	5.86715	1.34551	4.36054	1.3e-05	0.00135624
	Zfp81	48.1694	6.93804	1.59296	4.35543	1.33e-05	0.00136476
	Exosc10	254.807	6.44	1.48202	4.34542	1.39e-05	0.00140992
	Uckl1os	18.4559	4.7223	1.08942	4.3347	1.46e-05	0.00144297
	Mta2	107.967	6.04744	1.39481	4.33568	1.45e-05	0.00144297
	Tbc1d22b	57.5235	5.98847	1.38894	4.31155	1.62e-05	0.00158262
	Rnf2	145.711	6.7603	1.56992	4.30614	1.66e-05	0.00160177
	Rsph1	87.1332	-6.17738	1.43872	-4.29366	1.76e-05	0.00165943
	Gria2	42.505	-6.19241	1.44248	-4.2929	1.76e-05	0.00165943
	Brd3os	154.092	-7.75052	1.81418	-4.27219	1.94e-05	0.00179966
	Atg5	212.282	-6.02973	1.41703	-4.25519	2.09e-05	0.00187506
	Fut11	65.772	7.44667	1.74898	4.25773	2.07e-05	0.00187506
	E030030I06Rik	32.5764	-7.67787	1.8033	-4.25768	2.07e-05	0.00187506
	Eif4ebp2	214.283	7.45505	1.75519	4.24742	2.16e-05	0.00191916
	Gm15927	41.3068	5.27176	1.24413	4.2373	2.26e-05	0.00198515
	Gm26642	10.0657	5.60126	1.32484	4.22788	2.36e-05	0.00204714
	Dnal1	123.09	6.86541	1.6299	4.21217	2.53e-05	0.00217077
	Nudt21	91.8414	-6.42082	1.53015	-4.19621	2.71e-05	0.00230408
	Habp4	96.9825	-6.61191	1.57852	-4.18868	2.81e-05	0.00234815
	Rnf149	52.3404	6.47304	1.54597	4.18704	2.83e-05	0.00234815
	Scarb1	69.8675	7.44678	1.78099	4.18127	2.9e-05	0.00238319
	Adcy6	76.9974	7.33893	1.7563	4.17863	2.93e-05	0.00238584
	Smarcd2	89.143	7.22004	1.72928	4.17518	2.98e-05	0.00239732
	Zfp637	136.048	6.93287	1.66231	4.17062	3.04e-05	0.00242088
	Rab34	174.512	5.7691	1.38947	4.15202	3.3e-05	0.00257527
	Naaa	123.54	-6.46745	1.55771	-4.15189	3.3e-05	0.00257527
	Skiv2l	87.1733	5.4952	1.32838	4.13675	3.52e-05	0.00272385
	Gm10557	53.7193	-4.19874	1.01879	-4.12129	3.77e-05	0.00288479
	Rnf123	85.0593	6.19429	1.50683	4.11081	3.94e-05	0.00298957
	Pkib	199.105	5.10343	1.24437	4.10122	4.11e-05	0.00305098
	Ifngr1	135.244	5.98185	1.45995	4.0973	4.18e-05	0.00305098
	Naa30	148.043	7.44707	1.81708	4.09838	4.16e-05	0.00305098
	2210408I21Rik	82.5612	-6.84387	1.66802	-4.10299	4.08e-05	0.00305098
	Sft2d1	118.787	-6.86024	1.6817	-4.07936	4.52e-05	0.00326574
	Asb7	115.824	5.98334	1.46847	4.07453	4.61e-05	0.00330364
	Ppp1r12c	89.9064	6.65531	1.64097	4.05572	5e-05	0.00342632
	Pcdhgc4	93.7466	7.78127	1.91967	4.05345	5.05e-05	0.00342632
	Rprd2	405.826	3.64263	0.896638	4.06254	4.85e-05	0.00342632
	Akip1	144.167	-5.93216	1.46419	-4.0515	5.09e-05	0.00342632
	Dync2i1	96.6351	7.06046	1.73877	4.06061	4.89e-05	0.00342632
	Zfp62	66.6328	7.03937	1.73439	4.0587	4.93e-05	0.00342632
	Gm40309	54.0111	6.47792	1.59758	4.05483	5.02e-05	0.00342632
	Gclc	145.403	5.35818	1.32829	4.0339	5.49e-05	0.00366187
	Alg8	67.602	-7.38304	1.83219	-4.02962	5.59e-05	0.00369772
	Celsr3	87.5062	6.74104	1.67699	4.01972	5.83e-05	0.00377183
	Ypel4	44.0683	4.49219	1.11741	4.0202	5.81e-05	0.00377183
	Abcb4	117.622	6.25661	1.55674	4.01904	5.84e-05	0.00377183
	Atxn1l	114.312	-6.28222	1.56513	-4.01386	5.97e-05	0.00382387
	Zc3hc1	121.32	-5.14257	1.28292	-4.00849	6.11e-05	0.00388005
	1700088E04Rik	110.603	-5.58023	1.39289	-4.00623	6.17e-05	0.00388579
	Ncoa6	194.595	-6.13765	1.53711	-3.99299	6.52e-05	0.00407658
	Ptpra	103.02	4.26111	1.06927	3.98505	6.75e-05	0.00418179
	Ski	66.5563	6.31902	1.5872	3.98123	6.86e-05	0.00421609
	Prkd1	111.855	-6.16794	1.55082	-3.97722	6.97e-05	0.00422143
	Snhg4	43.4826	-6.89114	1.73218	-3.97829	6.94e-05	0.00422143
	Chgb	7361.56	-1.54164	0.388175	-3.97152	7.14e-05	0.00429049
	Mapkapk5	95.3189	5.99998	1.51161	3.96927	7.21e-05	0.00429809
	Arid5b	56.8835	-6.65762	1.68225	-3.95756	7.57e-05	0.00448009
	Prkra	48.9567	-7.50143	1.90357	-3.94072	8.12e-05	0.00477041
	Vps26b	55.4986	-6.79354	1.72527	-3.93768	8.23e-05	0.00479516
	Bag6	70.916	5.29502	1.34894	3.92533	8.66e-05	0.00501055
	9330159F19Rik	112.59	-5.75975	1.46945	-3.91967	8.87e-05	0.00505487
	Rfc1	431.196	3.55151	0.905666	3.92143	8.8e-05	0.00505487
	Tmed6	125.421	-6.53084	1.66698	-3.91778	8.94e-05	0.00505771
	Tcp11l2	69.125	-10.5051	2.68595	-3.91114	9.19e-05	0.00514341
	Ythdf1	105.633	6.06411	1.55082	3.91025	9.22e-05	0.00514341
	9130023H24Rik	75.0369	5.98608	1.53438	3.90131	9.57e-05	0.00529944
	Srsf9	116.607	-4.53812	1.16697	-3.88881	0.000100735	0.00554042
	Hdhd2	158.516	-6.06067	1.55938	-3.88658	0.000101665	0.00555249
	Ube2d1	92.8329	6.77759	1.74568	3.88249	0.00010339	0.00560749
	Stau2	332.691	-4.50896	1.16549	-3.86871	0.000109414	0.00589328
	Fam3c	71.8608	-6.20032	1.61187	-3.84666	0.000119738	0.00640514
	Zfp318	84.6979	6.62241	1.72646	3.83582	0.000125144	0.00660386
	Gm12346	36.0964	-3.88358	1.0123	-3.83639	0.000124859	0.00660386
	Smpd3	47.7577	4.99541	1.30558	3.8262	0.000130138	0.00682132
	Klf5	180.51	5.30481	1.39334	3.80727	0.000140508	0.00731578
	Shld2	123.23	-5.50312	1.44682	-3.8036	0.00014261	0.00737606
	Egf	146.418	-7.18936	1.8921	-3.79967	0.000144889	0.00744463
	Cyth1	64.655	6.6707	1.75643	3.79788	0.00014594	0.00744962
	Zfp335	40.6497	5.69246	1.51056	3.76844	0.00016427	0.00833084
	Gm15706	158.488	6.72235	1.79212	3.75106	0.00017609	0.00887267
	Bud13	49.1118	4.08077	1.08918	3.74664	0.000179219	0.00897246
	D630039A03Rik	100.628	6.6174	1.76809	3.74269	0.00018206	0.00905659
	Siglec1	19.9503	3.84789	1.02878	3.74025	0.00018384	0.00908728
	Nbeal1	329.688	4.16848	1.11661	3.73318	0.00018908	0.00928753
	Coa4	79.1463	-5.17779	1.38994	-3.72519	0.00019517	0.00952672
	Dusp18	287.754	-4.09204	1.10072	-3.7176	0.000201123	0.00975633
	Zfp92	100.89	-6.90256	1.85897	-3.71312	0.000204722	0.0098696
	Man2a2	161.494	5.73862	1.54703	3.70944	0.000207716	0.00995253
	Loxl2	105.769	6.35926	1.72219	3.69255	0.000222015	0.0105728
	Coq10a	73.5745	-5.66382	1.54069	-3.67616	0.000236771	0.0112072
	Patl1	132.806	6.12832	1.66923	3.67135	0.000241269	0.0113513
	Zbtb26	41.3067	5.6807	1.5583	3.64544	0.000266932	0.0124835
	Adam9	115.867	6.03981	1.65878	3.64112	0.000271457	0.0125448
	Zdhhc1	70.9182	-5.93096	1.62834	-3.64233	0.000270183	0.0125448
	Rcn1	53.0467	-6.49623	1.78547	-3.63838	0.000274358	0.0126043
	Pigt	53.3488	6.39905	1.76017	3.63547	0.00027747	0.0126645
	Mmab	91.9291	-6.57238	1.80851	-3.63414	0.000278911	0.0126645
	Meis1	134.333	6.80765	1.87741	3.62609	0.00028775	0.0129903
	Fam13b	94.4953	5.69313	1.57223	3.62105	0.000293409	0.01302
	Zbtb44	142.077	-5.40301	1.49145	-3.62266	0.000291584	0.01302
	Lrrtm2	123.041	-7.08543	1.95665	-3.6212	0.000293235	0.01302
	Mcub	46.9852	-9.6472	2.6664	-3.61806	0.000296818	0.0130969
	Axin1	111.089	5.8212	1.61084	3.61377	0.00030178	0.013241
	Zfp995	74.7088	6.9399	1.92319	3.60853	0.000307932	0.0134354
	C1qtnf12	71.6302	6.7733	1.87978	3.60324	0.000314277	0.0136361
	Tada1	116.389	6.58837	1.8308	3.59864	0.000319888	0.0138029
	Pcgf2	55.5949	4.6829	1.30258	3.5951	0.000324269	0.0139151
	Gm37297	147.651	5.44676	1.51606	3.59271	0.000327258	0.0139666
	Gm16409	2.7779	-2.60211	0.725003	-3.5891	0.000331817	0.0140842
	Mccc2	132.858	4.95926	1.38332	3.58503	0.000337036	0.0142284
	Dhx30	286.163	3.56881	0.998022	3.57588	0.000349047	0.0146562
	Dnajb11	508.24	-3.62041	1.01382	-3.57105	0.000355558	0.0148498
	4930430F08Rik	106.87	-6.0632	1.69883	-3.56905	0.000358282	0.014884
	Anapc10	180.095	-4.89875	1.37368	-3.56615	0.000362257	0.0149695
	Shb	152.858	-5.93657	1.67577	-3.5426	0.000396206	0.0162281
	Gm4609	3.8242	3.65715	1.03246	3.54216	0.000396872	0.0162281
	Psmb9	43.4433	-5.53229	1.56727	-3.52988	0.000415741	0.0169111
	Cdhr1	195.928	-5.29798	1.5016	-3.52822	0.000418363	0.0169296
	Zdhhc7	70.2233	-6.14698	1.74636	-3.51988	0.000431743	0.0172919
	Cntnap2	294.414	-4.32916	1.22989	-3.51996	0.000431616	0.0172919
	Zfc3h1	84.6918	5.85421	1.6642	3.51774	0.000435241	0.017343
	Cdkl5	197.378	-7.95763	2.26576	-3.51212	0.000444549	0.017624
	Mid2	177.069	5.73078	1.63291	3.50954	0.000448875	0.0177056
	Tmem59l	181.715	-6.07437	1.73598	-3.4991	0.000466834	0.0183215
	N4bp2l2	504.516	2.83717	0.812541	3.49173	0.000479911	0.0187405
	Myo1b	206.21	-4.84562	1.3898	-3.48656	0.000489281	0.0190114
	Aste1	235.744	-4.38671	1.26384	-3.47095	0.000518629	0.0200519
	Rpa2	14.367	4.39008	1.26712	3.46462	0.000530985	0.0204285
	Ahdc1	58.3235	5.24801	1.5155	3.46289	0.000534401	0.0204592
	Slc4a3	16.014	-6.63668	1.91758	-3.46096	0.000538254	0.0205062
	Pnkp	144.444	-5.15488	1.49141	-3.45639	0.000547461	0.0207557
	Kat6a	135.215	4.99057	1.44621	3.45078	0.000558966	0.0210895
	Ell	87.3841	4.70684	1.36878	3.43872	0.000584475	0.0218409
	Gm30122	49.4408	6.21374	1.80695	3.43879	0.000584311	0.0218409
	Pibf1	99.1785	5.25281	1.52958	3.43415	0.000594405	0.0220349
	Gm46142	0.943621	-2.74403	0.799138	-3.43374	0.000595308	0.0220349
	Armc9	98.8741	5.73734	1.67251	3.43037	0.00060275	0.0222051
	Nanp	69.5059	6.1815	1.80436	3.42588	0.00061282	0.0223651
	Gm36423	7.05062	3.43803	1.00352	3.42599	0.000612563	0.0223651
	Nalcn	75.088	-5.27674	1.54213	-3.42172	0.000622256	0.0226038
	Gm42047	125.041	-5.33339	1.56037	-3.41803	0.000630764	0.0228068
	Supt7l	103.127	5.84727	1.71149	3.41647	0.000634376	0.0228317
	Stmn3	112.347	-5.12798	1.50428	-3.40892	0.000652197	0.0233654
	Senp1	74.9132	5.04681	1.48122	3.40721	0.000656314	0.0234055
	Josd1	78.3754	5.83222	1.71327	3.40414	0.000663721	0.0235237
	Zfp113	134.073	-6.20921	1.82444	-3.40335	0.00066565	0.0235237
	Tbc1d7	128.449	-4.66951	1.37371	-3.39919	0.000675854	0.0236775
	Fam222b	101.441	5.46699	1.60836	3.39911	0.000676067	0.0236775
	Rsf1os2	17.3461	-3.63618	1.07073	-3.39597	0.000683848	0.0238431
	Teddm2	15.3402	-3.08637	0.909527	-3.39338	0.000690366	0.0239634
	Slc25a53	14.7217	5.15296	1.52019	3.38967	0.00069977	0.0241823
	Zfp512b	157.161	3.92407	1.15939	3.38461	0.000712806	0.0245243
	Zfp783	33.1571	-5.44205	1.6099	-3.38037	0.00072389	0.0247964
	Ints2	189.672	5.29699	1.57037	3.37308	0.00074331	0.0253505
	Slx4ip	112.326	-5.7787	1.71474	-3.37001	0.000751658	0.0255237
	Slc18a1	115.317	-5.32059	1.58248	-3.36219	0.000773269	0.0261438
	Crtc3	130.014	3.97144	1.18237	3.35888	0.000782595	0.0263451
	Tmem231	75.443	6.41623	1.92012	3.34158	0.000833032	0.0279227
	Lypla2	58.0429	4.85292	1.45363	3.33848	0.000842377	0.0279956
	Stx3	248.707	3.76184	1.12663	3.33901	0.00084078	0.0279956
	Gm17767	169.56	-7.85181	2.35553	-3.33335	0.000858064	0.0283961
	Mgat1	53.2943	5.58992	1.68121	3.32493	0.000884411	0.0291445
	Wwox	85.49	5.23678	1.57767	3.31932	0.000902371	0.0296114
	Chac1	154.702	-4.86771	1.46805	-3.31576	0.000913937	0.0298655
	Elovl2	15.3528	5.04484	1.52286	3.31274	0.000923876	0.0300645
	Efcab7	221.441	-6.85783	2.07089	-3.31154	0.000927848	0.0300684
	Abcb7	159.363	5.84896	1.77086	3.30289	0.00095695	0.0308834
	Ss18	372.523	-4.1484	1.257	-3.30023	0.000966044	0.0310486
	Sinhcaf	94.4289	4.53619	1.37525	3.29844	0.000972227	0.0311192
	Mrps31	230.935	5.14736	1.56163	3.29615	0.000980212	0.0312468
	Rnaseh2b	117.662	-5.45878	1.65696	-3.29445	0.000986141	0.031308
	B4galt1	56.0444	5.41798	1.64636	3.29088	0.000998745	0.0315798
	Zgpat	176.02	-4.66781	1.41931	-3.28879	0.00100617	0.0316299
	Tmem198	37.1707	5.24082	1.59384	3.28816	0.00100843	0.0316299
	H2bc6	25.7782	4.59026	1.39701	3.28578	0.001017	0.031771
	Atp6v0b	2028.26	-0.997601	0.303839	-3.28332	0.00102593	0.0319223
	Plppr4	133.617	-4.60213	1.40255	-3.28126	0.00103343	0.0320281
	Trappc6a	164.859	-4.79774	1.46287	-3.27968	0.00103923	0.0320807
	Brd9	140.172	3.78004	1.15417	3.27512	0.00105617	0.0324751
	Rnpep	182.775	4.82356	1.47475	3.27076	0.0010726	0.0328511
	Eif2ak4	63.6841	5.55854	1.70039	3.26897	0.00107938	0.0329297
	Ddx28	173.386	-5.28459	1.62044	-3.2612	0.00110941	0.033714
	Gm6483	11.6348	-3.7052	1.1398	-3.25075	0.00115102	0.0348428
	Nebl	56.199	-5.36118	1.65326	-3.2428	0.00118362	0.0356914
	Zup1	210.263	5.1623	1.59666	3.23319	0.00122415	0.0367715
	Nsmf	40.967	6.12262	1.89459	3.23164	0.00123083	0.036804
	Rprd1a	101.272	4.24915	1.31522	3.23075	0.00123466	0.036804
	Kcnab3	60.4176	5.06939	1.57375	3.22121	0.0012765	0.0379068
	Tyms	156.885	-5.27365	1.63955	-3.21651	0.00129758	0.0383868
	Ublcp1	130.704	-8.1503	2.53592	-3.21395	0.00130923	0.0385853
	Dusp10	104.335	-5.28467	1.64816	-3.2064	0.00134407	0.0394631
	Tmem138	97.5518	4.4244	1.38361	3.19772	0.00138517	0.0404187
	Rbm43	184.841	5.55812	1.73835	3.19735	0.00138697	0.0404187
	Gbe1	175.159	-4.9592	1.55525	-3.18868	0.00142924	0.0414957
	Phkg2	274.286	4.19605	1.31643	3.18744	0.00143538	0.0415197
	Tmed3	958.383	-2.20243	0.691512	-3.18495	0.00144781	0.0417248
	Ppp1r9a	71.9734	5.42082	1.70357	3.18203	0.00146246	0.0418667
	D430001F17Rik	3.10859	-2.87953	0.904992	-3.18183	0.00146346	0.0418667
	Smim8	90.5147	-3.99324	1.25775	-3.1749	0.00149888	0.0426228
	Aco1	86.2261	-4.5474	1.43246	-3.17453	0.0015008	0.0426228
	Phf8	121.591	5.92273	1.87198	3.16388	0.0015568	0.044053
	Stxbp4	184.347	5.35757	1.70292	3.14611	0.0016546	0.0466515
	Zfp287	81.4357	4.81195	1.53494	3.13495	0.00171882	0.0477952
	Zfp639	118.036	4.22962	1.34847	3.1366	0.00170918	0.0477952
	Sltm	937.869	1.8326	0.584456	3.13557	0.00171519	0.0477952
	Dazap1	68.2853	-4.63363	1.47812	-3.13481	0.00171965	0.0477952
	Dnase2a	193.849	-5.37522	1.71583	-3.13273	0.00173189	0.0479647
	Parp16	82.6978	-5.47621	1.74879	-3.13143	0.00173959	0.0480077
	Lta4h	148.956	4.93771	1.57839	3.12831	0.00175813	0.0480104
	Car8	119.727	-4.54023	1.45118	-3.12865	0.00175614	0.0480104
	Gm4459	105.75	4.27703	1.36655	3.12981	0.0017492	0.0480104
	Nfatc3	53.4876	3.8293	1.22475	3.12659	0.00176844	0.0481238
	Ccnk	23.7445	3.9188	1.25576	3.12066	0.00180444	0.048933
	Katna1	310.421	-3.22464	1.03376	-3.11932	0.0018127	0.0489869
	Tmed1	101.385	4.30549	1.38137	3.11682	0.00182815	0.049234
	Pold2	54.1174	-7.69688	2.47192	-3.11373	0.00184741	0.0495818
	Itfg2	92.1461	3.76209	1.21062	3.10756	0.0018864	0.0499415
	Yju2	157.677	-4.89912	1.57616	-3.10826	0.00188195	0.0499415
	Gnb1	1559.3	-0.891157	0.286649	-3.10888	0.00187801	0.0499415
	Arel1	103.815	6.02545	1.93833	3.10858	0.0018799	0.0499415
