## Supplementary Table 2 for "Molecular phenotyping of single pancreatic islet leader beta cells by “Flash-Seq”"

### Sheet: Fuctional_clustering_working_AM
Annotation Cluster 1	Enrichment Score: 6.478286855232336
Category	Term	Count	%	PValue	Genes	List Total	Pop Hits	Pop Total	Fold Enrichment	Bonferroni	Benjamini	FDR
GOTERM_CC_DIRECT	GO:0005654~nucleoplasm	77	26.2799	1.14496e-08	MDC1, CCNK, DAZAP1, GMEB2, CRTC3, ELL, POGK, ZBTB26, MCUB, ZDHHC7, DUSP18, SHB, LOXL2, PHF8, DUSP10, XPO5, HABP4, HIF1AN, ZFP335, ZGPAT, CDKL5, RFC1, NCOA6, ZFP94, ITFG2, SUPT7L, SENP1, FAM222B, SLTM, DKC1, TBL1XR1, AKIP1, XLR3A, SGK3, MAPKAPK5, NSMF, SRSF9, DDX28, RNASEH2B, SMARCD2, MAPKAP1, PNKP, ABCB4, ITPR2, RNF2, BAG6, SCAF8, EXOSC10, DCDC2A, POLD2, ATXN1L, BRD9, VHL, LTA4H, MTA2, WWOX, CBX4…	249	3446	21179	1.90056	3.96156e-06	3.96156e-06	3.93867e-06
UP_KW_CELLULAR_COMPONENT	KW-0539~Nucleus	92	31.3993	1.61248e-06	MDC1, CCNK, DAZAP1, GMEB2, CRTC3, KDM5D, ELL, POGK, DUSP18, BMI1, LOXL2, PHF8, DUSP10, XPO5, HABP4, HIF1AN, ZFP287, SS18, ZFP335, NAA30, ZGPAT, CDKL5, PCYT1A, RFC1, NCOA6, ZFP92, AXIN1, ARID5B, SUPT7L, PATL1, SENP1, SLTM, DKC1, TBL1XR1, KAT6A, AKIP1, MAPKAPK5, NSMF, SINHCAF, VGLL4, SRSF9, DDX28, RNASEH2B, SMARCD2, NFIX, ZFP704, STAU2, MAPKAP1, PNKP, ZBTB44, TYMS, PRDM10, GMCL1, RNF2, BAG6, SCAF8,…	217	4901	17960	1.55364	5.32104e-05	5.32118e-05	5.32118e-05
GOTERM_CC_DIRECT	GO:0005634~nucleus	111	37.884	1.99001e-06	MDC1, CCNK, CRTC3, POGK, UBE2D1, LOXL2, HABP4, ZFP287, ZFP335, CDKL5, ZGPAT, ARID5B, SUPT7L, TBL1XR1, DKC1, KAT6A, AKIP1, DNAJB11, MAPKAPK5, NSMF, PRKD1, SRSF9, RNASEH2B, MAPKAP1, PRDM10, GMCL1, BAG6, LTA4H, PIBF1, ZFP995, ZFP994, CBX4, ZFP637, INTS2, YJU2, NFATC3, ZFP639, ZC3HC1, PKIB, UBLCP1, ZFP62, ZUP1, TADA1, CLASRP, SERGEF, ZFP113, DAZAP1, KDM5D, GMEB2, ELL, DUSP18, BMI1, N4BP2L2, PHF8, DUS…	249	6426	21179	1.46923	0.000688306	0.000344271	0.000342281
Annotation Cluster 2	Enrichment Score: 2.6252379822381426
Category	Term	Count	%	PValue	Genes	List Total	Pop Hits	Pop Total	Fold Enrichment	Bonferroni	Benjamini	FDR
GOTERM_CC_DIRECT	GO:0031519~PcG protein complex	5	1.70648	0.000346187	CBX4, PCGF2, BMI1, RNF2, ZFP143	249	29	21179	14.6649	0.112904	0.039927	0.0396962
GOTERM_CC_DIRECT	GO:0035102~PRC1 complex	4	1.36519	0.000793553	CBX4, PCGF2, BMI1, RNF2	249	16	21179	21.2641	0.240184	0.0686423	0.0682456
GOTERM_BP_DIRECT	GO:0036353~histone H2A-K119 monoubiquitination	3	1.02389	0.00523947	PCGF2, BMI1, RNF2	251	9	20094	26.6853	0.999393	1	1
GOTERM_CC_DIRECT	GO:0016604~nuclear body	10	3.41297	0.0219217	SKI, MDC1, NUDT21, CBX4, ELL, SLTM, PCGF2, RPA2, BMI1, RNF2	249	348	21179	2.44414	0.999533	0.842767	0.837895
Annotation Cluster 3	Enrichment Score: 2.1858582006400584
Category	Term	Count	%	PValue	Genes	List Total	Pop Hits	Pop Total	Fold Enrichment	Bonferroni	Benjamini	FDR
UP_KW_BIOLOGICAL_PROCESS	KW-0804~Transcription	44	15.0171	0.000856868	SMARCD2, CCNK, GMEB2, KDM5D, NFIX, CRTC3, ZFP704, ELL, ZBTB44, BMI1, PRDM10, RNF2, LOXL2, PHF8, SCAF8, SERTAD1, ATXN1L, HABP4, BRD9, HIF1AN, ZFP287, ZFP143, SS18, ZFP335, ZGPAT, CBX4, RFC1, NCOA6, ZFP318, PCGF2, ZFP92, NFATC3, ARID5B, ZFP639, SUPT7L, TTLL5, MEIS1, KLF5, SLTM, ZFP62, TBL1XR1, KAT6A, TADA1, VGLL4	155	1928	11003	1.62004	0.0654794	0.067314	0.067314
UP_KW_BIOLOGICAL_PROCESS	KW-0805~Transcription regulation	42	14.3345	0.00170415	SMARCD2, CCNK, GMEB2, KDM5D, NFIX, CRTC3, ZFP704, ELL, ZBTB44, BMI1, PRDM10, RNF2, LOXL2, PHF8, SCAF8, SERTAD1, ATXN1L, HABP4, BRD9, HIF1AN, ZFP287, ZFP143, SS18, ZFP335, ZGPAT, CBX4, RFC1, NCOA6, ZFP318, PCGF2, ZFP92, NFATC3, ARID5B, ZFP639, SUPT7L, KLF5, SLTM, ZFP62, TBL1XR1, KAT6A, TADA1, VGLL4	155	1873	11003	1.59181	0.126059	0.067314	0.067314
GOTERM_MF_DIRECT	GO:0003677~DNA binding	28	9.55631	0.189672	GMEB2, KDM5D, NFIX, ZFP704, POGK, ZBTB44, PRDM10, POLD2, ATXN1L, MTA2, ZFP287, ZFP143, ZFP335, ZGPAT, RFC1, H2BC6, PCGF2, ZFP92, NFATC3, ARID5B, RPA2, ZFP639, MEIS1, KLF5, TBL1XR1, KAT6A, AHDC1, SIDT2	232	1830	18713	1.23413	1	1	1
Annotation Cluster 4	Enrichment Score: 1.967447566046109
Category	Term	Count	%	PValue	Genes	List Total	Pop Hits	Pop Total	Fold Enrichment	Bonferroni	Benjamini	FDR
GOTERM_BP_DIRECT	GO:0032212~positive regulation of telomere maintenance via telomerase	4	1.36519	0.00788288	PKIB, DKC1, PNKP, MAPKAPK5	251	33	20094	9.70373	0.999986	1	1
GOTERM_BP_DIRECT	GO:0051973~positive regulation of telomerase activity	4	1.36519	0.00856745	PKIB, DKC1, PNKP, MAPKAPK5	251	34	20094	9.41833	0.999995	1	1
GOTERM_BP_DIRECT	GO:1904355~positive regulation of telomere capping	3	1.02389	0.0185405	PKIB, PNKP, MAPKAPK5	251	17	20094	14.1275	1	1	1
Annotation Cluster 5	Enrichment Score: 1.3104981973808159
Category	Term	Count	%	PValue	Genes	List Total	Pop Hits	Pop Total	Fold Enrichment	Bonferroni	Benjamini	FDR
KEGG_PATHWAY	mmu00510:N-Glycan biosynthesis	4	1.36519	0.0179323	ALG8, B4GALT1, MAN2A2, MGAT1	101	50	8992	7.12238	0.982318	1	1
GOTERM_BP_DIRECT	GO:0006486~protein glycosylation	6	2.04778	0.0247791	ALG8, B4GALT1, MAN2A2, FUT11, B3GNT3, MGAT1	251	132	20094	3.6389	1	1	1
GOTERM_MF_DIRECT	GO:0016757~transferase activity, transferring glycosyl groups	7	2.38908	0.0471397	ALG8, B4GALT1, GBE1, FUT11, B3GNT3, PARP16, MGAT1	232	211	18713	2.67591	1	1	1
UP_KW_MOLECULAR_FUNCTION	KW-0328~Glycosyltransferase	7	2.38908	0.0658592	ALG8, B4GALT1, GBE1, FUT11, B3GNT3, PARP16, MGAT1	161	216	12158	2.44726	0.984327	0.680545	0.680545
KEGG_PATHWAY	mmu00513:Various types of N-glycan biosynthesis	3	1.02389	0.0727105	B4GALT1, MAN2A2, MGAT1	101	40	8992	6.67723	1	1	1
GOTERM_BP_DIRECT	GO:0006487~protein N-linked glycosylation	3	1.02389	0.136675	ALG8, B4GALT1, MGAT1	251	52	20094	4.6186	1	1	1
Annotation Cluster 6	Enrichment Score: 1.281778699808205
Category	Term	Count	%	PValue	Genes	List Total	Pop Hits	Pop Total	Fold Enrichment	Bonferroni	Benjamini	FDR
GOTERM_CC_DIRECT	GO:0005929~cilium	12	4.09556	0.00741093	DYNC2I1, TTLL5, RSPH1, DCDC2A, TMEM138, RAB34, ARMC9, VHL, PCNT, ADCY6, WDR11, TMEM231	249	397	21179	2.57097	0.923749	0.427364	0.424893
UP_KW_CELLULAR_COMPONENT	KW-0966~Cell projection	19	6.48464	0.130945	CNTNAP2, DYNC2I1, B4GALT1, CDKL5, ARMC9, STMN3, EFCAB7, ADCY6, WDR11, TMEM231, RSPH1, TTLL5, DCDC2A, TMEM138, RAB34, ATXN1L, NSMF, STX3, DNAL1	217	1123	17960	1.4003	0.99026	0.846138	0.846138
GOTERM_CC_DIRECT	GO:0042995~cell projection	19	6.48464	0.147131	CNTNAP2, DYNC2I1, B4GALT1, CDKL5, ARMC9, STMN3, EFCAB7, ADCY6, WDR11, TMEM231, RSPH1, TTLL5, DCDC2A, TMEM138, RAB34, ATXN1L, NSMF, STX3, DNAL1	249	1174	21179	1.37655	1	1	0.997101
Annotation Cluster 7	Enrichment Score: 1.2562114338012482
Category	Term	Count	%	PValue	Genes	List Total	Pop Hits	Pop Total	Fold Enrichment	Bonferroni	Benjamini	FDR
GOTERM_BP_DIRECT	GO:0060271~cilium assembly	9	3.07167	0.00658191	DYNC2I1, DCDC2A, TMEM138, ARMC9, PCNT, PIBF1, CELSR3, WDR11, TMEM231	251	221	20094	3.26019	0.99991	1	1
GOTERM_CC_DIRECT	GO:0005929~cilium	12	4.09556	0.00741093	DYNC2I1, TTLL5, RSPH1, DCDC2A, TMEM138, RAB34, ARMC9, VHL, PCNT, ADCY6, WDR11, TMEM231	249	397	21179	2.57097	0.923749	0.427364	0.424893
GOTERM_BP_DIRECT	GO:0045880~positive regulation of smoothened signaling pathway	3	1.02389	0.096021	DCDC2A, RAB34, ARMC9	251	42	20094	5.71827	1	1	1
GOTERM_BP_DIRECT	GO:0030030~cell projection organization	6	2.04778	0.107766	DYNC2I1, DCDC2A, TMEM138, RAB34, ARMC9, TMEM231	251	202	20094	2.37789	1	1	1
UP_KW_BIOLOGICAL_PROCESS	KW-0970~Cilium biogenesis/degradation	6	2.04778	0.123926	DYNC2I1, DCDC2A, TMEM138, RAB34, ARMC9, TMEM231	155	188	11003	2.26555	0.999971	1	1
UP_KW_CELLULAR_COMPONENT	KW-0969~Cilium	5	1.70648	0.463977	DYNC2I1, TTLL5, TMEM138, ADCY6, TMEM231	217	291	17960	1.42208	1	1	1
Annotation Cluster 8	Enrichment Score: 1.1899968656859765
Category	Term	Count	%	PValue	Genes	List Total	Pop Hits	Pop Total	Fold Enrichment	Bonferroni	Benjamini	FDR
KEGG_PATHWAY	mmu03030:DNA replication	4	1.36519	0.00674894	RNASEH2B, RFC1, POLD2, RPA2	101	35	8992	10.1748	0.779116	1	1
KEGG_PATHWAY	mmu03430:Mismatch repair	3	1.02389	0.0244758	RFC1, POLD2, RPA2	101	22	8992	12.1404	0.996018	1	1
GOTERM_BP_DIRECT	GO:0006260~DNA replication	5	1.70648	0.0661401	NFIX, RFC1, POLD2, DONSON, RPA2	251	122	20094	3.28097	1	1	1
KEGG_PATHWAY	mmu03420:Nucleotide excision repair	3	1.02389	0.0824153	RFC1, POLD2, RPA2	101	43	8992	6.21137	1	1	1
UP_KW_BIOLOGICAL_PROCESS	KW-0235~DNA replication	4	1.36519	0.154582	NFIX, RFC1, POLD2, RPA2	155	97	11003	2.9273	0.999998	1	1
GOTERM_BP_DIRECT	GO:0006281~DNA repair	6	2.04778	0.52049	MDC1, RFC1, SHLD2, PNKP, POLD2, RPA2	251	384	20094	1.25087	1	1	1
Annotation Cluster 9	Enrichment Score: 0.8735663210467459
Category	Term	Count	%	PValue	Genes	List Total	Pop Hits	Pop Total	Fold Enrichment	Bonferroni	Benjamini	FDR
GOTERM_BP_DIRECT	GO:0006357~regulation of transcription from RNA polymerase II promoter	29	9.89761	0.0437927	SMARCD2, CCNK, GMEB2, NFIX, ZFP704, ZBTB26, ZFP81, PHF8, TRAK2, BRD9, ZFP287, ZFP143, SS18, ZFP995, ZGPAT, ZFP994, ZFP637, ZFP92, NFATC3, ARID5B, ZFP94, ZFP639, MEIS1, KLF5, SLTM, ZFP62, TBL1XR1, TADA1, ZFP113	251	1606	20094	1.44559	1	1	1
GOTERM_MF_DIRECT	GO:0000978~RNA polymerase II core promoter proximal region sequence-specific DNA binding	21	7.16724	0.0872005	ZFP995, ZFP335, ZFP994, ZGPAT, GMEB2, NFIX, ZFP704, ZFP637, ZBTB26, ZFP92, NFATC3, ZFP94, ZFP639, BMI1, SKI, MEIS1, KLF5, ZFP62, ZFP113, ZFP287, ZFP143	232	1169	18713	1.44897	1	1	1
GOTERM_MF_DIRECT	GO:0000981~RNA polymerase II transcription factor activity, sequence-specific DNA binding	14	4.77816	0.627163	ZFP995, ZFP994, ZGPAT, NFIX, ZFP637, ZFP92, NFATC3, ZFP81, ZFP94, SKI, MEIS1, KLF5, ZFP287, ZFP143	232	1117	18713	1.01095	1	1	1
Annotation Cluster 10	Enrichment Score: 0.8486524644289184
Category	Term	Count	%	PValue	Genes	List Total	Pop Hits	Pop Total	Fold Enrichment	Bonferroni	Benjamini	FDR
GOTERM_BP_DIRECT	GO:0016311~dephosphorylation	6	2.04778	0.0171829	NANP, DUSP10, PTPRA, PNKP, DUSP18, HDHD2	251	120	20094	4.00279	1	1	1
GOTERM_MF_DIRECT	GO:0004722~protein serine/threonine phosphatase activity	4	1.36519	0.0977414	DUSP10, UBLCP1, LRRC40, DUSP18	232	89	18713	3.62515	1	1	1
GOTERM_MF_DIRECT	GO:0016791~phosphatase activity	5	1.70648	0.103174	NANP, DUSP10, PTPRA, DUSP18, HDHD2	232	144	18713	2.80068	1	1	1
UP_KW_MOLECULAR_FUNCTION	KW-0904~Protein phosphatase	4	1.36519	0.244684	DUSP10, UBLCP1, PTPRA, DUSP18	161	130	12158	2.32355	1	1	1
GOTERM_MF_DIRECT	GO:0004721~phosphoprotein phosphatase activity	4	1.36519	0.256122	DUSP10, UBLCP1, PTPRA, DUSP18	232	142	18713	2.2721	1	1	1
GOTERM_BP_DIRECT	GO:0006470~protein dephosphorylation	4	1.36519	0.290177	DUSP10, UBLCP1, PTPRA, DUSP18	251	151	20094	2.12068	1	1	1
GOTERM_MF_DIRECT	GO:0004725~protein tyrosine phosphatase activity	3	1.02389	0.363892	DUSP10, PTPRA, DUSP18	232	103	18713	2.34931	1	1	1
Annotation Cluster 11	Enrichment Score: 0.8184793558465351
Category	Term	Count	%	PValue	Genes	List Total	Pop Hits	Pop Total	Fold Enrichment	Bonferroni	Benjamini	FDR
GOTERM_CC_DIRECT	GO:0030134~ER to Golgi transport vesicle	3	1.02389	0.0762809	TMED3, TMED1, TMED6	249	39	21179	6.54279	1	1	0.997101
GOTERM_BP_DIRECT	GO:0007030~Golgi organization	4	1.36519	0.151662	TMED3, TMED1, PRKD1, TMED6	251	108	20094	2.96503	1	1	1
GOTERM_BP_DIRECT	GO:0006888~ER to Golgi vesicle-mediated transport	4	1.36519	0.169643	TRAPPC6A, TMED3, TMED1, TMED6	251	114	20094	2.80897	1	1	1
GOTERM_CC_DIRECT	GO:0005793~endoplasmic reticulum-Golgi intermediate compartment	3	1.02389	0.271178	TMED3, TMED1, TMED6	249	87	21179	2.93297	1	1	0.997101
Annotation Cluster 12	Enrichment Score: 0.7745791732451915
Category	Term	Count	%	PValue	Genes	List Total	Pop Hits	Pop Total	Fold Enrichment	Bonferroni	Benjamini	FDR
GOTERM_CC_DIRECT	GO:0000151~ubiquitin ligase complex	4	1.36519	0.120386	RNF217, UBE2D1, BMI1, RNF2	249	103	21179	3.30315	1	1	0.997101
GOTERM_BP_DIRECT	GO:0006511~ubiquitin-dependent protein catabolic process	7	2.38908	0.121551	BAG6, AREL1, RNF149, RNF217, WWP1, UBE2D1, SERGEF	251	270	20094	2.07552	1	1	1
GOTERM_BP_DIRECT	GO:0000209~protein polyubiquitination	5	1.70648	0.195826	AREL1, RNF217, AXIN1, WWP1, UBE2D1	251	184	20094	2.17543	1	1	1
GOTERM_MF_DIRECT	GO:0004842~ubiquitin-protein transferase activity	6	2.04778	0.203806	RNF123, AREL1, RNF217, WWP1, UBE2D1, RNF2	232	253	18713	1.91287	1	1	1
GOTERM_MF_DIRECT	GO:0061630~ubiquitin protein ligase activity	7	2.38908	0.229445	AREL1, RNF149, RNF217, WWP1, UBE2D1, SERGEF, RNF2	232	332	18713	1.70065	1	1	1
Annotation Cluster 13	Enrichment Score: 0.7568284589605557
Category	Term	Count	%	PValue	Genes	List Total	Pop Hits	Pop Total	Fold Enrichment	Bonferroni	Benjamini	FDR
KEGG_PATHWAY	mmu04925:Aldosterone synthesis and secretion	4	1.36519	0.104551	SCARB1, ITPR2, PRKD1, ADCY6	101	102	8992	3.49136	1	1	1
KEGG_PATHWAY	mmu04927:Cortisol synthesis and secretion	3	1.02389	0.190749	SCARB1, ITPR2, ADCY6	101	72	8992	3.70957	1	1	1
KEGG_PATHWAY	mmu04934:Cushing syndrome	4	1.36519	0.268984	SCARB1, AXIN1, ITPR2, ADCY6	101	162	8992	2.19826	1	1	1
Annotation Cluster 14	Enrichment Score: 0.6670246880369644
Category	Term	Count	%	PValue	Genes	List Total	Pop Hits	Pop Total	Fold Enrichment	Bonferroni	Benjamini	FDR
UP_KW_CELLULAR_COMPONENT	KW-0256~Endoplasmic reticulum	20	6.82594	0.153843	GRIA2, ALG8, HACD1, PCYT1A, PIGT, STAU2, ELOVL2, ERLIN1, ITPR2, PARP16, ZDHHC1, LOXL2, FOXRED2, TRAPPC6A, RCN1, DNAJB11, TMED3, TMED1, PIGL, TMED6	217	1226	17960	1.35016	0.995965	0.846138	0.846138
GOTERM_CC_DIRECT	GO:0005789~endoplasmic reticulum membrane	14	4.77816	0.234853	GRIA2, NDRG4, ALG8, HACD1, PCYT1A, ELOVL2, ERLIN1, ITPR2, PARP16, ZDHHC1, TMED3, TMED1, PIGL, TMED6	249	883	21179	1.34857	1	1	0.997101
GOTERM_CC_DIRECT	GO:0005783~endoplasmic reticulum	23	7.84983	0.27609	GRIA2, ALG8, HACD1, PCYT1A, PIGT, IFNGR1, STAU2, ELOVL2, ERLIN1, ITPR2, ZDHHC7, PARP16, ZDHHC1, LOXL2, FOXRED2, TRAPPC6A, RCN1, DNAJB11, TMED3, ACO1, TMED1, PIGL, TMED6	249	1632	21179	1.19871	1	1	0.997101
Annotation Cluster 15	Enrichment Score: 0.6068976131421138
Category	Term	Count	%	PValue	Genes	List Total	Pop Hits	Pop Total	Fold Enrichment	Bonferroni	Benjamini	FDR
GOTERM_BP_DIRECT	GO:0006886~intracellular protein transport	9	3.07167	0.0364337	RAB5B, XPO5, TMED3, TMED1, VPS26B, STX3, TMED6, TBC1D22B, WDR11	251	303	20094	2.37789	1	1	1
GOTERM_BP_DIRECT	GO:0015031~protein transport	9	3.07167	0.546605	RAB5B, RAB34, XPO5, TMED3, UBAP1, TMED1, VPS26B, VHL, SFT2D1	251	641	20094	1.12403	1	1	1
UP_KW_BIOLOGICAL_PROCESS	KW-0653~Protein transport	8	2.73038	0.758806	RAB5B, RAB34, XPO5, TMED3, UBAP1, TMED1, VPS26B, SFT2D1	155	611	11003	0.929455	1	1	1
Annotation Cluster 16	Enrichment Score: 0.5474228454156376
Category	Term	Count	%	PValue	Genes	List Total	Pop Hits	Pop Total	Fold Enrichment	Bonferroni	Benjamini	FDR
KEGG_PATHWAY	mmu04724:Glutamatergic synapse	4	1.36519	0.13101	GRIA2, GNB1, ITPR2, ADCY6	101	113	8992	3.15149	1	1	1
KEGG_PATHWAY	mmu04728:Dopaminergic synapse	4	1.36519	0.189802	GRIA2, GNB1, ITPR2, SLC18A1	101	135	8992	2.63792	1	1	1
KEGG_PATHWAY	mmu04723:Retrograde endocannabinoid signaling	4	1.36519	0.227243	GRIA2, GNB1, ITPR2, ADCY6	101	148	8992	2.40621	1	1	1
KEGG_PATHWAY	mmu04713:Circadian entrainment	3	1.02389	0.297593	GRIA2, GNB1, ADCY6	101	98	8992	2.7254	1	1	1
KEGG_PATHWAY	mmu04725:Cholinergic synapse	3	1.02389	0.354789	GNB1, ITPR2, ADCY6	101	112	8992	2.38472	1	1	1
KEGG_PATHWAY	mmu04371:Apelin signaling pathway	3	1.02389	0.45232	GNB1, ITPR2, ADCY6	101	137	8992	1.94956	1	1	1
KEGG_PATHWAY	mmu05163:Human cytomegalovirus infection	4	1.36519	0.545639	GNB1, NFATC3, ITPR2, ADCY6	101	256	8992	1.39109	1	1	1
Annotation Cluster 17	Enrichment Score: 0.520195239719037
Category	Term	Count	%	PValue	Genes	List Total	Pop Hits	Pop Total	Fold Enrichment	Bonferroni	Benjamini	FDR
GOTERM_CC_DIRECT	GO:0030426~growth cone	5	1.70648	0.192849	GRIA2, KATNA1, STMN3, STX3, PPP1R9A	249	194	21179	2.19217	1	1	0.997101
GOTERM_CC_DIRECT	GO:0043005~neuron projection	9	3.07167	0.375947	GRIA2, CNTNAP2, STAU2, RNPEP, STMN3, NSMF, STX3, PPP1R9A, TRAK2	249	583	21179	1.31305	1	1	0.997101
GOTERM_BP_DIRECT	GO:0031175~neuron projection development	4	1.36519	0.379376	CNTNAP2, STMN3, STX3, PPP1R9A	251	178	20094	1.79901	1	1	1
Supplementary Table 2
Gene ontology analysis of genes differentially expressed in leader versus control cells. The clustering function in DAVID was used to group by semantic similarities
Annotation Cluster 18	Enrichment Score: 0.4552982352614267
Category	Term	Count	%	PValue	Genes	List Total	Pop Hits	Pop Total	Fold Enrichment	Bonferroni	Benjamini	FDR
GOTERM_BP_DIRECT	GO:0006397~mRNA processing	8	2.73038	0.160394	NUDT21, SCAF8, PDE12, YJU2, HABP4, BUD13, CLASRP, SRSF9	251	357	20094	1.79397	1	1	1
UP_KW_BIOLOGICAL_PROCESS	KW-0507~mRNA processing	7	2.38908	0.368299	NUDT21, PDE12, YJU2, HABP4, BUD13, CLASRP, SRSF9	155	351	11003	1.4157	1	1	1
GOTERM_BP_DIRECT	GO:0000398~mRNA splicing, via spliceosome	4	1.36519	0.36935	YJU2, CWF19L1, BUD13, SRSF9	251	175	20094	1.82985	1	1	1
GOTERM_BP_DIRECT	GO:0008380~RNA splicing	5	1.70648	0.446785	YJU2, HABP4, BUD13, CLASRP, SRSF9	251	275	20094	1.45556	1	1	1
UP_KW_BIOLOGICAL_PROCESS	KW-0508~mRNA splicing	5	1.70648	0.542729	YJU2, HABP4, BUD13, CLASRP, SRSF9	155	276	11003	1.286	1	1	1
Annotation Cluster 19	Enrichment Score: 0.42142835481543817
Category	Term	Count	%	PValue	Genes	List Total	Pop Hits	Pop Total	Fold Enrichment	Bonferroni	Benjamini	FDR
UP_KW_CELLULAR_COMPONENT	KW-0493~Microtubule	7	2.38908	0.119807	TTLL5, EML6, STAU2, KATNA1, PCNT, DNAL1, MID2	217	278	17960	2.08401	0.985173	0.846138	0.846138
GOTERM_CC_DIRECT	GO:0005874~microtubule	8	2.73038	0.135481	TTLL5, EML6, DCDC2A, STAU2, KATNA1, PCNT, DNAL1, MID2	249	363	21179	1.87452	1	1	0.997101
GOTERM_CC_DIRECT	GO:0005856~cytoskeleton	15	5.11945	0.7491	DYNC2I1, CDKL5, ARMC9, PPP1R9A, MID2, WDR11, EML6, TTLL5, PARD6A, DCDC2A, KATNA1, NSMF, PCNT, PPP1R12C, DNAL1	249	1381	21179	0.923855	1	1	0.997101
UP_KW_CELLULAR_COMPONENT	KW-0206~Cytoskeleton	14	4.77816	0.766375	DYNC2I1, CDKL5, ARMC9, MID2, WDR11, EML6, TTLL5, PARD6A, DCDC2A, KATNA1, NSMF, PCNT, PPP1R12C, DNAL1	217	1271	17960	0.911652	1	1	1
GOTERM_MF_DIRECT	GO:0008017~microtubule binding	3	1.02389	0.838527	EML6, KATNA1, MID2	232	263	18713	0.92007	1	1	1
Annotation Cluster 20	Enrichment Score: 0.4035772229127324
Category	Term	Count	%	PValue	Genes	List Total	Pop Hits	Pop Total	Fold Enrichment	Bonferroni	Benjamini	FDR
GOTERM_BP_DIRECT	GO:0007275~multicellular organism development	16	5.46075	0.384073	DAZAP1, ZFP335, HACD1, DNASE2A, POGK, NFATC3, AXIN1, DONSON, SHB, GMCL1, CELSR3, TMEM198, SENP1, SMPD3, MEIS1, FAM3C	251	1095	20094	1.16976	1	1	1
UP_KW_MOLECULAR_FUNCTION	KW-9996~Developmental protein	16	5.46075	0.400339	DAZAP1, ZFP335, HACD1, DNASE2A, POGK, NFATC3, AXIN1, DONSON, SHB, GMCL1, CELSR3, TMEM198, SENP1, SMPD3, MEIS1, FAM3C	161	1044	12158	1.15733	1	1	1
UP_KW_MOLECULAR_FUNCTION	KW-0217~Developmental protein	16	5.46075	0.400339	DAZAP1, ZFP335, HACD1, DNASE2A, POGK, NFATC3, AXIN1, DONSON, SHB, GMCL1, CELSR3, TMEM198, SENP1, SMPD3, MEIS1, FAM3C	161	1044	12158	1.15733	1	1	1
Annotation Cluster 21	Enrichment Score: 0.3726988772260582
Category	Term	Count	%	PValue	Genes	List Total	Pop Hits	Pop Total	Fold Enrichment	Bonferroni	Benjamini	FDR
KEGG_PATHWAY	mmu04921:Oxytocin signaling pathway	4	1.36519	0.242016	NFATC3, ITPR2, PPP1R12C, ADCY6	101	153	8992	2.32757	1	1	1
KEGG_PATHWAY	mmu05163:Human cytomegalovirus infection	4	1.36519	0.545639	GNB1, NFATC3, ITPR2, ADCY6	101	256	8992	1.39109	1	1	1
KEGG_PATHWAY	mmu04022:cGMP-PKG signaling pathway	3	1.02389	0.576971	NFATC3, ITPR2, ADCY6	101	173	8992	1.54387	1	1	1
Annotation Cluster 22	Enrichment Score: 0.362364080178721
Category	Term	Count	%	PValue	Genes	List Total	Pop Hits	Pop Total	Fold Enrichment	Bonferroni	Benjamini	FDR
GOTERM_CC_DIRECT	GO:0030425~dendrite	10	3.41297	0.283568	GRIA2, CNTNAP2, IFNGR1, STAU2, GNB1, ATXN1L, NSMF, STX3, PPP1R9A, TRAK2	249	607	21179	1.40126	1	1	0.997101
GOTERM_CC_DIRECT	GO:0043005~neuron projection	9	3.07167	0.375947	GRIA2, CNTNAP2, STAU2, RNPEP, STMN3, NSMF, STX3, PPP1R9A, TRAK2	249	583	21179	1.31305	1	1	0.997101
GOTERM_CC_DIRECT	GO:0043025~neuronal cell body	7	2.38908	0.767581	GRIA2, CNTNAP2, PARD6A, STAU2, KATNA1, PPP1R9A, TRAK2	249	643	21179	0.925962	1	1	0.997101
Annotation Cluster 23	Enrichment Score: 0.3571991711819412
Category	Term	Count	%	PValue	Genes	List Total	Pop Hits	Pop Total	Fold Enrichment	Bonferroni	Benjamini	FDR
UP_KW_BIOLOGICAL_PROCESS	KW-0276~Fatty acid metabolism	4	1.36519	0.365858	LYPLA2, HACD1, ELOVL2, NAAA	155	154	11003	1.84382	1	1	1
GOTERM_BP_DIRECT	GO:0006629~lipid metabolic process	11	3.75427	0.424882	SMPD3, LYPLA2, HACD1, PCYT1A, B4GALT1, ELOVL2, CHST10, NAAA, AGPS, ERLIN1, PIGL	251	728	20094	1.20963	1	1	1
UP_KW_BIOLOGICAL_PROCESS	KW-0444~Lipid biosynthesis	4	1.36519	0.426291	HACD1, PCYT1A, ELOVL2, AGPS	155	170	11003	1.67028	1	1	1
GOTERM_BP_DIRECT	GO:0006631~fatty acid metabolic process	4	1.36519	0.472879	LYPLA2, HACD1, ELOVL2, NAAA	251	208	20094	1.53953	1	1	1
UP_KW_BIOLOGICAL_PROCESS	KW-0443~Lipid metabolism	11	3.75427	0.522356	SMPD3, LYPLA2, HACD1, PCYT1A, B4GALT1, ELOVL2, CHST10, NAAA, AGPS, ERLIN1, PIGL	155	701	11003	1.11392	1	1	1
Annotation Cluster 24	Enrichment Score: 0.3295704370193222
Category	Term	Count	%	PValue	Genes	List Total	Pop Hits	Pop Total	Fold Enrichment	Bonferroni	Benjamini	FDR
GOTERM_MF_DIRECT	GO:0051213~dioxygenase activity	3	1.02389	0.282498	KDM5D, HIF1AN, PHF8	232	85	18713	2.84681	1	1	1
UP_KW_MOLECULAR_FUNCTION	KW-0223~Dioxygenase	3	1.02389	0.308195	KDM5D, HIF1AN, PHF8	161	85	12158	2.66525	1	1	1
GOTERM_MF_DIRECT	GO:0016491~oxidoreductase activity	8	2.73038	0.659097	FOXRED2, WWOX, KDM5D, AGPS, HIF1AN, VAT1L, LOXL2, PHF8	232	627	18713	1.02915	1	1	1
UP_KW_MOLECULAR_FUNCTION	KW-0560~Oxidoreductase	7	2.38908	0.837388	FOXRED2, WWOX, KDM5D, HIF1AN, VAT1L, LOXL2, PHF8	161	625	12158	0.845774	1	1	1
Annotation Cluster 25	Enrichment Score: 0.3200082456167325
Category	Term	Count	%	PValue	Genes	List Total	Pop Hits	Pop Total	Fold Enrichment	Bonferroni	Benjamini	FDR
GOTERM_BP_DIRECT	GO:0016485~protein processing	3	1.02389	0.313132	ADAM17, RNPEP, ADAM9	251	91	20094	2.6392	1	1	1
GOTERM_MF_DIRECT	GO:0008237~metallopeptidase activity	4	1.36519	0.319384	ADAM17, RNPEP, ADAM9, LTA4H	232	161	18713	2.00396	1	1	1
UP_KW_MOLECULAR_FUNCTION	KW-0482~Metalloprotease	4	1.36519	0.34215	ADAM17, RNPEP, ADAM9, LTA4H	161	156	12158	1.9363	1	1	1
GOTERM_MF_DIRECT	GO:0008233~peptidase activity	7	2.38908	0.623347	ADAM17, RNPEP, ADAM9, LTA4H, JOSD1, PSMB9, SENP1	232	520	18713	1.0858	1	1	1
GOTERM_BP_DIRECT	GO:0006508~proteolysis	7	2.38908	0.747795	ADAM17, RNPEP, ADAM9, LTA4H, JOSD1, PSMB9, SENP1	251	591	20094	0.948207	1	1	1
UP_KW_MOLECULAR_FUNCTION	KW-0645~Protease	7	2.38908	0.753666	ADAM17, RNPEP, ADAM9, LTA4H, JOSD1, PSMB9, SENP1	161	561	12158	0.942261	1	1	1
Annotation Cluster 26	Enrichment Score: 0.30654822048730773
Category	Term	Count	%	PValue	Genes	List Total	Pop Hits	Pop Total	Fold Enrichment	Bonferroni	Benjamini	FDR
GOTERM_CC_DIRECT	GO:0035861~site of double-strand break	3	1.02389	0.219207	SHLD2, PNKP, RPA2	249	75	21179	3.40225	1	1	0.997101
GOTERM_BP_DIRECT	GO:0006974~cellular response to DNA damage stimulus	8	2.73038	0.448184	MDC1, CCNK, STXBP4, NCOA6, SHLD2, PNKP, POLD2, RPA2	251	509	20094	1.25824	1	1	1
GOTERM_BP_DIRECT	GO:0006281~DNA repair	6	2.04778	0.52049	MDC1, RFC1, SHLD2, PNKP, POLD2, RPA2	251	384	20094	1.25087	1	1	1
UP_KW_BIOLOGICAL_PROCESS	KW-0234~DNA repair	5	1.70648	0.701211	MDC1, SHLD2, PNKP, POLD2, RPA2	155	338	11003	1.0501	1	1	1
UP_KW_BIOLOGICAL_PROCESS	KW-0227~DNA damage	5	1.70648	0.817875	MDC1, SHLD2, PNKP, POLD2, RPA2	155	401	11003	0.885126	1	1	1
Annotation Cluster 27	Enrichment Score: 0.2566654645038133
Category	Term	Count	%	PValue	Genes	List Total	Pop Hits	Pop Total	Fold Enrichment	Bonferroni	Benjamini	FDR
GOTERM_CC_DIRECT	GO:0005764~lysosome	7	2.38908	0.455012	SCARB1, GOT1, DNASE2A, NPRL2, NAAA, ITFG2, SIDT2	249	462	21179	1.28873	1	1	0.997101
GOTERM_CC_DIRECT	GO:0005765~lysosomal membrane	4	1.36519	0.594684	OCLN, NPRL2, ITFG2, SIDT2	249	262	21179	1.29857	1	1	0.997101
UP_KW_CELLULAR_COMPONENT	KW-0458~Lysosome	5	1.70648	0.627617	DNASE2A, NPRL2, NAAA, ITFG2, SIDT2	217	358	17960	1.15594	1	1	1
Annotation Cluster 28	Enrichment Score: 0.2426711782464169
Category	Term	Count	%	PValue	Genes	List Total	Pop Hits	Pop Total	Fold Enrichment	Bonferroni	Benjamini	FDR
KEGG_PATHWAY	mmu05167:Kaposi sarcoma-associated herpesvirus infection	4	1.36519	0.456171	IFNGR1, GNB1, NFATC3, ITPR2	101	224	8992	1.58982	1	1	1
KEGG_PATHWAY	mmu05163:Human cytomegalovirus infection	4	1.36519	0.545639	GNB1, NFATC3, ITPR2, ADCY6	101	256	8992	1.39109	1	1	1
KEGG_PATHWAY	mmu05170:Human immunodeficiency virus 1 infection	3	1.02389	0.751543	GNB1, NFATC3, ITPR2	101	240	8992	1.11287	1	1	1
Annotation Cluster 29	Enrichment Score: 0.23127042956168498
Category	Term	Count	%	PValue	Genes	List Total	Pop Hits	Pop Total	Fold Enrichment	Bonferroni	Benjamini	FDR
GOTERM_CC_DIRECT	GO:0099061~integral component of postsynaptic density membrane	3	1.02389	0.214906	GRIA2, PLPPR4, LRRTM2	249	74	21179	3.44823	1	1	0.997101
GOTERM_CC_DIRECT	GO:0098978~glutamatergic synapse	8	2.73038	0.413416	GRIA2, CDKL5, PLPPR4, LRRTM2, NSMF, VHL, STX3, PPP1R9A	249	522	21179	1.30354	1	1	0.997101
UP_KW_CELLULAR_COMPONENT	KW-0628~Postsynaptic cell membrane	3	1.02389	0.547757	GRIA2, PLPPR4, LRRTM2	217	152	17960	1.63352	1	1	1
UP_KW_CELLULAR_COMPONENT	KW-0965~Cell junction	10	3.41297	0.718328	GRIA2, CNTNAP2, OCLN, PARD6A, PTPRA, PLPPR4, LRRTM2, NSMF, SLC18A1, CYTH1	217	865	17960	0.956821	1	1	1
GOTERM_CC_DIRECT	GO:0045211~postsynaptic membrane	3	1.02389	0.731395	GRIA2, PLPPR4, LRRTM2	249	220	21179	1.15986	1	1	0.997101
GOTERM_CC_DIRECT	GO:0030054~cell junction	10	3.41297	0.780421	GRIA2, CNTNAP2, OCLN, PARD6A, PTPRA, PLPPR4, LRRTM2, NSMF, SLC18A1, CYTH1	249	944	21179	0.901019	1	1	0.997101
GOTERM_CC_DIRECT	GO:0045202~synapse	9	3.07167	0.827321	GRIA2, CNTNAP2, CDKL5, DCDC2A, PLPPR4, LRRTM2, NSMF, PPP1R9A, SLC18A1	249	895	21179	0.855314	1	1	0.997101
UP_KW_CELLULAR_COMPONENT	KW-0770~Synapse	5	1.70648	0.855331	GRIA2, PLPPR4, LRRTM2, NSMF, SLC18A1	217	500	17960	0.82765	1	1	1
Annotation Cluster 30	Enrichment Score: 0.18869995731198028
Category	Term	Count	%	PValue	Genes	List Total	Pop Hits	Pop Total	Fold Enrichment	Bonferroni	Benjamini	FDR
GOTERM_CC_DIRECT	GO:0016020~membrane	85	29.0102	0.272073	SCARB1, CNTNAP2, B4GALT1, PIGT, MCUB, ZDHHC7, DUSP18, ZDHHC1, SLC4A3, EFCAB7, SHB, CELSR3, CYB5D2, LOXL2, CXCL16, SMPD3, LRRTM2, TMED3, TMED1, SLC18A1, TMED6, ALG8, ATP6V0B, PCYT1A, IFNGR1, ELOVL2, AXIN1, JOSD1, ITFG2, ADAM17, TMEM138, TEDDM2, RAB34, CDHR1, NAAA, AGPS, B3GNT3, ADAM9, NSMF, PIGL, PRKD1, SIDT2, AMER2, GRIA2, RAB5B, HACD1, ABCB7, MAPKAP1, PLPPR4, NPRL2, ABCB4, TMEM59L, FUT11, ITPR2,…	249	6756	21179	1.07013	1	1	0.997101
GOTERM_CC_DIRECT	GO:0016021~integral component of membrane	64	21.843	0.99826	SCARB1, CNTNAP2, B4GALT1, PIGT, MCUB, ZDHHC7, ZDHHC1, SLC4A3, CELSR3, CXCL16, LRRTM2, TMED3, TMED1, FAM3C, SLC18A1, TMED6, ALG8, ATP6V0B, AREL1, IFNGR1, ELOVL2, KCNAB3, ADAM17, TMEM138, TEDDM2, CDHR1, B3GNT3, ADAM9, PIGL, SLC25A53, SFT2D1, SIDT2, GRIA2, HACD1, ABCB7, MAPKAP1, PLPPR4, ABCB4, TMEM59L, FUT11, ITPR2, NALCN, ADCY6, SMIM8, TMEM123, MAN2A2, RNF217, CHST10, MGAT1, BRD9, STX3, EGF, PCDHGC…	249	7145	21179	0.761875	1	1	0.99826
UP_KW_CELLULAR_COMPONENT	KW-0472~Membrane	86	29.3515	0.999935	SCARB1, CNTNAP2, B4GALT1, PIGT, MCUB, ZDHHC7, DUSP18, ZDHHC1, SLC4A3, EFCAB7, SHB, CELSR3, CXCL16, SMPD3, LRRTM2, TMED3, TMED1, FAM3C, SLC18A1, TMED6, ALG8, ATP6V0B, AREL1, PCYT1A, IFNGR1, ELOVL2, AXIN1, JOSD1, ITFG2, ADAM17, TMEM138, TEDDM2, RAB34, CDHR1, NAAA, AGPS, B3GNT3, ADAM9, NSMF, PIGL, PRKD1, SFT2D1, SIDT2, AMER2, GRIA2, RAB5B, HACD1, ABCB7, MAPKAP1, PLPPR4, NPRL2, ABCB4, TMEM59L, FUT11,…	217	9343	17960	0.761831	1	1	1
Annotation Cluster 31	Enrichment Score: 0.18107989528477236
Category	Term	Count	%	PValue	Genes	List Total	Pop Hits	Pop Total	Fold Enrichment	Bonferroni	Benjamini	FDR
GOTERM_BP_DIRECT	GO:0046777~protein autophosphorylation	4	1.36519	0.426972	CDKL5, MAPKAPK5, PRKD1, EIF2AK4	251	193	20094	1.65919	1	1	1
GOTERM_MF_DIRECT	GO:0004674~protein serine/threonine kinase activity	6	2.04778	0.611504	CDKL5, PHKG2, SGK3, MAPKAPK5, PRKD1, EIF2AK4	232	428	18713	1.13074	1	1	1
UP_KW_MOLECULAR_FUNCTION	KW-0723~Serine/threonine-protein kinase	6	2.04778	0.616068	CDKL5, PHKG2, SGK3, MAPKAPK5, PRKD1, EIF2AK4	161	403	12158	1.1243	1	1	1
GOTERM_MF_DIRECT	GO:0004672~protein kinase activity	7	2.38908	0.617747	CDKL5, NPRL2, PHKG2, SGK3, MAPKAPK5, PRKD1, EIF2AK4	232	517	18713	1.0921	1	1	1
GOTERM_BP_DIRECT	GO:0016310~phosphorylation	8	2.73038	0.666803	CDKL5, PNKP, MAPKAP1, PHKG2, SGK3, MAPKAPK5, PRKD1, EIF2AK4	251	627	20094	1.02145	1	1	1
GOTERM_BP_DIRECT	GO:0018105~peptidyl-serine phosphorylation	3	1.02389	0.666985	SGK3, MAPKAPK5, PRKD1	251	183	20094	1.31239	1	1	1
GOTERM_BP_DIRECT	GO:0006468~protein phosphorylation	8	2.73038	0.710273	CDKL5, PRKRA, PTPRA, PHKG2, SGK3, MAPKAPK5, PRKD1, EIF2AK4	251	655	20094	0.97778	1	1	1
GOTERM_MF_DIRECT	GO:0016301~kinase activity	7	2.38908	0.830565	CDKL5, PNKP, PHKG2, SGK3, MAPKAPK5, PRKD1, EIF2AK4	232	662	18713	0.852895	1	1	1
UP_KW_MOLECULAR_FUNCTION	KW-0418~Kinase	7	2.38908	0.899767	CDKL5, PNKP, PHKG2, SGK3, MAPKAPK5, PRKD1, EIF2AK4	161	693	12158	0.762783	1	1	1
Annotation Cluster 32	Enrichment Score: 0.15239349330520016
Category	Term	Count	%	PValue	Genes	List Total	Pop Hits	Pop Total	Fold Enrichment	Bonferroni	Benjamini	FDR
GOTERM_BP_DIRECT	GO:0007049~cell cycle	9	3.07167	0.566017	SMPD3, ZC3HC1, MDC1, CCNK, PARD6A, KATNA1, EIF2AK4, ANAPC10, PHF8	251	652	20094	1.10506	1	1	1
UP_KW_BIOLOGICAL_PROCESS	KW-0131~Cell cycle	9	3.07167	0.701333	SMPD3, ZC3HC1, MDC1, CCNK, PARD6A, KATNA1, EIF2AK4, ANAPC10, PHF8	155	653	11003	0.978383	1	1	1
GOTERM_BP_DIRECT	GO:0051301~cell division	5	1.70648	0.732665	ZC3HC1, CCNK, PARD6A, KATNA1, ANAPC10	251	398	20094	1.00573	1	1	1
UP_KW_BIOLOGICAL_PROCESS	KW-0498~Mitosis	4	1.36519	0.749069	ZC3HC1, CCNK, KATNA1, ANAPC10	155	277	11003	1.02508	1	1	1
UP_KW_BIOLOGICAL_PROCESS	KW-0132~Cell division	5	1.70648	0.794056	ZC3HC1, CCNK, PARD6A, KATNA1, ANAPC10	155	386	11003	0.919522	1	1	1
Annotation Cluster 33	Enrichment Score: 0.11579374761485565
Category	Term	Count	%	PValue	Genes	List Total	Pop Hits	Pop Total	Fold Enrichment	Bonferroni	Benjamini	FDR
GOTERM_MF_DIRECT	GO:0005216~ion channel activity	3	1.02389	0.623048	GRIA2, ITPR2, NALCN	232	170	18713	1.4234	1	1	1
GOTERM_BP_DIRECT	GO:0006811~ion transport	7	2.38908	0.759142	GRIA2, ATP6V0B, MCUB, ITPR2, KCNAB3, SLC4A3, NALCN	251	599	20094	0.935543	1	1	1
UP_KW_MOLECULAR_FUNCTION	KW-0407~Ion channel	4	1.36519	0.832338	GRIA2, ITPR2, KCNAB3, NALCN	161	342	12158	0.883223	1	1	1
UP_KW_BIOLOGICAL_PROCESS	KW-0406~Ion transport	7	2.38908	0.874341	GRIA2, ATP6V0B, MCUB, ITPR2, KCNAB3, SLC4A3, NALCN	155	622	11003	0.79889	1	1	1
Annotation Cluster 34	Enrichment Score: 0.025298515025269162
Category	Term	Count	%	PValue	Genes	List Total	Pop Hits	Pop Total	Fold Enrichment	Bonferroni	Benjamini	FDR
UP_KW_BIOLOGICAL_PROCESS	KW-0744~Spermatogenesis	3	1.02389	0.877423	BAG6, DAZAP1, GMCL1	155	256	11003	0.83188	1	1	1
UP_KW_BIOLOGICAL_PROCESS	KW-0221~Differentiation	7	2.38908	0.954906	BAG6, NUDT21, DAZAP1, PRKD1, EIF2AK4, SHB, GMCL1	155	747	11003	0.665207	1	1	1
GOTERM_BP_DIRECT	GO:0007283~spermatogenesis	4	1.36519	0.955916	BAG6, TTLL5, DAZAP1, GMCL1	251	513	20094	0.624217	1	1	1
GOTERM_BP_DIRECT	GO:0030154~cell differentiation	7	2.38908	0.989046	BAG6, NUDT21, DAZAP1, PRKD1, EIF2AK4, SHB, GMCL1	251	1022	20094	0.548327	1	1	1
Annotation Cluster 35	Enrichment Score: 0.0036708537569580214
Category	Term	Count	%	PValue	Genes	List Total	Pop Hits	Pop Total	Fold Enrichment	Bonferroni	Benjamini	FDR
GOTERM_CC_DIRECT	GO:0005576~extracellular region	14	4.77816	0.986895	B4GALT1, EGF, CYB5D2, IL18BP, LOXL2, SMPD3, BAG6, ADAM17, C1QTNF12, RNPEP, SERPING1, SIGLEC1, FAM3C, CHGB	249	1859	21179	0.640553	1	1	0.997101
GOTERM_CC_DIRECT	GO:0005615~extracellular space	14	4.77816	0.993586	EGF, H2BC6, IL18BP, LOXL2, CXCL16, C1QTNF12, LRRTM2, RNPEP, DNAJB11, SERPING1, ADAM9, FAM3C, PIBF1, CHGB	249	1969	21179	0.604767	1	1	0.997101
UP_KW_CELLULAR_COMPONENT	KW-0964~Secreted	12	4.09556	0.994285	BAG6, ADAM17, B4GALT1, C1QTNF12, RNPEP, SERPING1, SIGLEC1, FAM3C, CYB5D2, LOXL2, IL18BP, CHGB	217	1709	17960	0.581147	1	1	1
