## Supplementary Table 3 for "Molecular phenotyping of single pancreatic islet leader beta cells by “Flash-Seq”"

### Sheet: all_the_genes_that_in_both_our_
	Supplementary Table 3
	human_symbol	human_ensembl	ensembl	padj
1	ARID5B	ENSG00000150347	ENSMUSG00000019947	0.00448009
2	ARMC9	ENSG00000135931	ENSMUSG00000062590	0.0222051
3	AXIN1	ENSG00000103126	ENSMUSG00000024182	0.013241
4	DONSON	ENSG00000159147	ENSMUSG00000022960	0.000372753
5	GMEB2	ENSG00000101216	ENSMUSG00000038705	0.00103934
6	JOSD1	ENSG00000100221	ENSMUSG00000022426	0.0235237
7	PIBF1	ENSG00000083535	ENSMUSG00000022064	0.0220349
8	RAB34	ENSG00000109113	ENSMUSG00000002059	0.00257527
9	SERTAD1	ENSG00000197019	ENSMUSG00000008384	0.000659874
10	SLC4A3	ENSG00000114923	ENSMUSG00000006576	0.0205062
11	STMN3	ENSG00000197457	ENSMUSG00000027581	0.0233654
12	ZDHHC7	ENSG00000153786	ENSMUSG00000031823	0.0172919
62	GRIA2	ENSG00000120251	ENSMUSG00000033981	0.00165943
72	HACD1	ENSG00000165996	ENSMUSG00000063275	0.00131395
92	KLF5	ENSG00000102554	ENSMUSG00000005148	0.00731578
212	SLC25A53	ENSG00000269743	ENSMUSG00000044348	0.0241823
115	ADAM17	ENSG00000151694	ENSMUSG00000052593	7.25e-05
34	COQ10A	ENSG00000135469	ENSMUSG00000039914	0.0112072
43	CWF19L1	ENSG00000095485	ENSMUSG00000025200	0.00129324
53	CYTH1	ENSG00000108669	ENSMUSG00000017132	0.00744962
63	DNAL1	ENSG00000119661	ENSMUSG00000042523	0.00217077
93	MAPKAP1	ENSG00000119487	ENSMUSG00000038696	0.000934557
103	SENP1	ENSG00000079387	ENSMUSG00000033075	0.0234055
116	SKIV2L	ENSG00000204351	ENSMUSG00000040356	0.00272385
123	STX3	ENSG00000166900	ENSMUSG00000041488	0.0279956
131	TADA1	ENSG00000152382	ENSMUSG00000026563	0.0138029
141	TBC1D7	ENSG00000145979	ENSMUSG00000021368	0.0236775
15	XPO5	ENSG00000124571	ENSMUSG00000067150	0.00115644
16	ZNF3	ENSG00000166526	ENSMUSG00000037007	0.0235237
17	ZNF512B	ENSG00000196700	ENSMUSG00000000823	0.0245243
117	ADCY6	ENSG00000174233	ENSMUSG00000022994	0.00238584
214	CLASRP	ENSG00000104859	ENSMUSG00000061028	9.23e-05
35	ERLIN1	ENSG00000107566	ENSMUSG00000025198	2.34e-05
44	GNB1	ENSG00000078369	ENSMUSG00000029064	0.0499415
54	HDHD2	ENSG00000167220	ENSMUSG00000025421	0.00555249
64	MEIS1	ENSG00000143995	ENSMUSG00000020160	0.0129903
74	MGAT1	ENSG00000131446	ENSMUSG00000020346	0.0291445
84	MMAB	ENSG00000139428	ENSMUSG00000029575	0.0126645
94	MTA2	ENSG00000149480	ENSMUSG00000071646	0.00144297
104	PRKRA	ENSG00000180228	ENSMUSG00000002731	0.00477041
118	WWOX	ENSG00000186153	ENSMUSG00000004637	0.0296114
119	ABCB4	ENSG00000005471	ENSMUSG00000042476	0.00377183
215	DUSP10	ENSG00000143507	ENSMUSG00000039384	0.0394631
36	EIF2AK4	ENSG00000128829	ENSMUSG00000005102	0.0329297
45	GBE1	ENSG00000114480	ENSMUSG00000022707	0.0414957
65	LOXL2	ENSG00000134013	ENSMUSG00000034205	0.0105728
75	MCCC2	ENSG00000131844	ENSMUSG00000021646	0.0142284
85	NALCN	ENSG00000102452	ENSMUSG00000000197	0.0226038
95	NANP	ENSG00000170191	ENSMUSG00000053916	0.0223651
105	OAF	ENSG00000184232	ENSMUSG00000032014	0.000753907
1110	PCGF2	ENSG00000277258	ENSMUSG00000018537	0.0139151
124	SHB	ENSG00000107338	ENSMUSG00000044813	0.0162281
132	SMPD3	ENSG00000103056	ENSMUSG00000031906	0.00682132
142	TMEM123	ENSG00000152558	ENSMUSG00000050912	8.86e-05
37	KATNA1	ENSG00000186625	ENSMUSG00000019794	0.0489869
1111	VAT1L	ENSG00000171724	ENSMUSG00000046844	0.0007133
125	YTHDF1	ENSG00000149658	ENSMUSG00000038848	0.00514341
126	CCDC186	ENSG00000165813	ENSMUSG00000035173	7.81e-06
38	GOT1	ENSG00000120053	ENSMUSG00000025190	0.000612238
57	NFATC3	ENSG00000072736	ENSMUSG00000031902	0.0481238
77	RFC1	ENSG00000035928	ENSMUSG00000029191	0.00505487
87	SFT2D1	ENSG00000198818	ENSMUSG00000073468	0.00326574
97	SKI	ENSG00000157933	ENSMUSG00000029050	0.00421609
127	TBL1XR1	ENSG00000177565	ENSMUSG00000027630	0.000234652
133	TCP11L2	ENSG00000166046	ENSMUSG00000020034	0.00514341
128	B4GALT1	ENSG00000086062	ENSMUSG00000028413	0.0315798
218	DKC1	ENSG00000130826	ENSMUSG00000031403	0.00043645
39	KIAA0825	ENSG00000185261	ENSMUSG00000071252	0.00305098
58	PDE12	ENSG00000174840	ENSMUSG00000043702	4.93e-05
68	SLX4IP	ENSG00000149346	ENSMUSG00000027281	0.0255237
78	SS18	ENSG00000141380	ENSMUSG00000037013	0.0310486
98	VGLL4	ENSG00000144560	ENSMUSG00000030315	0.000875263
129	ATP6V0B	ENSG00000117410	ENSMUSG00000033379	0.0319223
219	DDX28	ENSG00000182810	ENSMUSG00000045538	0.033714
310	DNAJB11	ENSG00000090520	ENSMUSG00000004460	0.0148498
49	MAN2A2	ENSG00000196547	ENSMUSG00000038886	0.00995253
69	PARD6A	ENSG00000102981	ENSMUSG00000005699	3.86e-05
79	POLD2	ENSG00000106628	ENSMUSG00000020471	0.0495818
89	RNF123	ENSG00000164068	ENSMUSG00000041528	0.00298957
99	SUPT7L	ENSG00000119760	ENSMUSG00000053134	0.0228317
108	TTLL5	ENSG00000119685	ENSMUSG00000012609	0.00133644
1113	UBAP1	ENSG00000165006	ENSMUSG00000028437	0.000226426
1210	WWP1	ENSG00000123124	ENSMUSG00000041058	0.000803248
134	ZNF704	ENSG00000164684	ENSMUSG00000040209	0.000227404
220	DHX30	ENSG00000132153	ENSMUSG00000032480	0.0146562
410	EML6	ENSG00000214595	ENSMUSG00000044072	0.00133644
910	PRDM10	ENSG00000170325	ENSMUSG00000042496	0.000875263
171	ZDHHC1	ENSG00000159714	ENSMUSG00000039199	0.0125448
312	LYPLA2	ENSG00000011009	ENSMUSG00000028670	0.0279956
511	PIGL	ENSG00000108474	ENSMUSG00000014245	0.000262027
611	PIGT	ENSG00000124155	ENSMUSG00000017721	0.0126645
711	RNPEP	ENSG00000176393	ENSMUSG00000041926	0.0328511
911	TRAPPC6A	ENSG00000007255	ENSMUSG00000002043	0.0320807
313	FTSJ1	ENSG00000068438	ENSMUSG00000031171	2.34e-05
612	HABP4	ENSG00000130956	ENSMUSG00000021476	0.00234815
812	RAB5B	ENSG00000111540	ENSMUSG00000000711	0.000135064
1011	SRSF9	ENSG00000111786	ENSMUSG00000029538	0.00554042
1115	TMEM59L	ENSG00000105696	ENSMUSG00000035964	0.0183215
138	ZBTB26	ENSG00000171448	ENSMUSG00000050714	0.0124835
139	ADAM9	ENSG00000168615	ENSMUSG00000031555	0.0125448
223	ANAPC10	ENSG00000164162	ENSMUSG00000036977	0.0149695
314	BAG6	ENSG00000204463	ENSMUSG00000024392	0.00501055
713	MRPS31	ENSG00000102738	ENSMUSG00000031533	0.0312468
813	NDRG4	ENSG00000103034	ENSMUSG00000036564	0.000696572
913	NFIX	ENSG00000008441	ENSMUSG00000001911	0.00117372
1116	PKIB	ENSG00000135549	ENSMUSG00000019876	0.00305098
145	RPRD2	ENSG00000163125	ENSMUSG00000028106	0.00342632
140	KAT6A	ENSG00000083168	ENSMUSG00000031540	0.0210895
224	NCOA6	ENSG00000198646	ENSMUSG00000038369	0.00407658
414	RPA2	ENSG00000117748	ENSMUSG00000028884	0.0204285
146	CBX4	ENSG00000141582	ENSMUSG00000039989	0.000719935
225	EXOSC10	ENSG00000171824	ENSMUSG00000017264	0.00140992
914	SMARCD2	ENSG00000108604	ENSMUSG00000078619	0.00239732
147	ATXN1L	ENSG00000224470	ENSMUSG00000069895	0.00382387
515	NUDT21	ENSG00000167005	ENSMUSG00000031754	0.00230408
715	TMEM138	ENSG00000149483	ENSMUSG00000024666	0.0404187
815	TMEM231	ENSG00000205084	ENSMUSG00000031951	0.0279227
148	AREL1	ENSG00000119682	ENSMUSG00000042350	0.0499415
915	NSMF	ENSG00000165802	ENSMUSG00000006476	0.036804
163	YPEL4	ENSG00000166793	ENSMUSG00000034059	0.00377183
228	CELSR3	ENSG00000008300	ENSMUSG00000023473	0.00377183
319	CHAC1	ENSG00000128965	ENSMUSG00000027313	0.0298655
517	DNASE2	ENSG00000105612	ENSMUSG00000003812	0.0479647
717	EGF	ENSG00000138798	ENSMUSG00000028017	0.00744463
817	FAM222B	ENSG00000173065	ENSMUSG00000037750	0.0236775
916	GMCL1	ENSG00000087338	ENSMUSG00000001157	0.000271837
1015	HIF1AN	ENSG00000166135	ENSMUSG00000036450	0.000372753
164	RNF2	ENSG00000121481	ENSMUSG00000026484	0.00160177
320	CYB5D2	ENSG00000167740	ENSMUSG00000057778	0.000753907
419	ELL	ENSG00000105656	ENSMUSG00000070002	0.0218409
518	FAM9C	ENSG00000187268	ENSMUSG00000057836	3.51e-05
618	IFNGR1	ENSG00000027697	ENSMUSG00000020009	0.00305098
917	SIMC1	ENSG00000170085	ENSMUSG00000043183	0.000227404
1016	SLC18A1	ENSG00000036565	ENSMUSG00000036330	0.0261438
1216	UBLCP1	ENSG00000164332	ENSMUSG00000041231	0.0385853
1313	ZFP62	ENSG00000196670	ENSMUSG00000046311	0.00342632
420	BUD13	ENSG00000137656	ENSMUSG00000032077	0.00897246
1217	FUT11	ENSG00000196968	ENSMUSG00000039357	0.00187506
1411	MAPKAPK5	ENSG00000089022	ENSMUSG00000029454	0.00429809
165	MYO1B	ENSG00000128641	ENSMUSG00000018417	0.0190114
24	SERPING1	ENSG00000149131	ENSMUSG00000023224	0.000659874
28	SMIM8	ENSG00000111850	ENSMUSG00000028295	0.0426228
31	ZNF335	ENSG00000198026	ENSMUSG00000039834	0.00833084
520	INTS2	ENSG00000108506	ENSMUSG00000018068	0.0253505
1315	PRKD1	ENSG00000184304	ENSMUSG00000002688	0.00422143
1510	RNF149	ENSG00000163162	ENSMUSG00000048234	0.00234815
166	UBE2D1	ENSG00000072401	ENSMUSG00000019927	0.00560749
168	ASTE1	ENSG00000034533	ENSMUSG00000032567	0.0200519
234	EIF4EBP2	ENSG00000148730	ENSMUSG00000020091	0.00191916
623	RNF217	ENSG00000146373	ENSMUSG00000063760	0.00135624
824	SIGLEC1	ENSG00000088827	ENSMUSG00000027322	0.00908728
1125	SIDT2	ENSG00000149577	ENSMUSG00000034908	2.34e-05
427	CXCL16	ENSG00000161921	ENSMUSG00000018920	2.96e-06
526	DCDC2	ENSG00000146038	ENSMUSG00000035910	0.000195328
626	GCLC	ENSG00000001084	ENSMUSG00000032350	0.00366187
925	NAA30	ENSG00000139977	ENSMUSG00000036282	0.00305098
329	CRTC3	ENSG00000140577	ENSMUSG00000030527	0.0263451
330	FBXL18	ENSG00000155034	ENSMUSG00000066640	5.79e-05
528	N4BP2L2	ENSG00000244754	ENSMUSG00000029655	0.0187405
628	RCN1	ENSG00000049449	ENSMUSG00000005973	0.0126043
1025	TRAK2	ENSG00000115993	ENSMUSG00000026028	5.02e-05
1224	TYMS	ENSG00000176890	ENSMUSG00000025747	0.0383868
1513	ZBTB44	ENSG00000196323	ENSMUSG00000047412	0.01302
1611	ZC3HC1	ENSG00000091732	ENSMUSG00000039130	0.00388005
183	CCNK	ENSG00000090061	ENSMUSG00000021258	0.048933
630	LRRTM2	ENSG00000146006	ENSMUSG00000071862	0.01302
730	LTA4H	ENSG00000111144	ENSMUSG00000015889	0.0480104
1027	NEBL	ENSG00000078114	ENSMUSG00000053702	0.0356914
631	PPP1R12C	ENSG00000125503	ENSMUSG00000019254	0.00342632
1031	RPRD1A	ENSG00000141425	ENSMUSG00000040446	0.036804
194	ACO1	ENSG00000122729	ENSMUSG00000028405	0.0426228
246	AHDC1	ENSG00000126705	ENSMUSG00000037692	0.0204592
337	ALG8	ENSG00000159063	ENSMUSG00000035704	0.00369772
436	ATG5	ENSG00000057663	ENSMUSG00000038160	0.00187506
195	ASB7	ENSG00000183475	ENSMUSG00000030509	0.00330364
248	AKIP1	ENSG00000166452	ENSMUSG00000031023	0.00342632
737	KCNAB3	ENSG00000170049	ENSMUSG00000018470	0.0379068
1231	ZNF143	ENSG00000166478	ENSMUSG00000061079	5.79e-05
1325	ZNF32	ENSG00000169740	ENSMUSG00000059689	0.00242088
638	RBM43	ENSG00000184898	ENSMUSG00000036249	0.0404187
738	SCARB1	ENSG00000073060	ENSMUSG00000037936	0.00238319
251	BMI1	ENSG00000168283	ENSMUSG00000026739	2.21e-08
1614	ZGPAT	ENSG00000197114	ENSMUSG00000027582	0.0316299
252	B3GNT3	ENSG00000179913	ENSMUSG00000031803	0.000862074
1234	PPP1R9A	ENSG00000158528	ENSMUSG00000032827	0.0418667
1328	SERGEF	ENSG00000129158	ENSMUSG00000030839	0.000135064
1518	STXBP4	ENSG00000166263	ENSMUSG00000020546	0.0466515
843	SCAF8	ENSG00000213079	ENSMUSG00000046201	8.86e-05
110	CHGB	ENSG00000089199	ENSMUSG00000027350	0.00429049
315	MDC1	ENSG00000137337	ENSMUSG00000061607	0.000135064
41	PSMB9	ENSG00000240065	ENSMUSG00000096727	0.0169111
112	CNTNAP2	ENSG00000174469	ENSMUSG00000039419	0.0172919
113	CDHR1	ENSG00000148600	ENSMUSG00000021803	0.0169296
33	STAU2	ENSG00000040341	ENSMUSG00000025920	0.00589328
121	AGPS	ENSG00000018510	ENSMUSG00000042410	0.000262027
46	WDR11	ENSG00000120008	ENSMUSG00000042055	0.000338472
5	BRD3OS	ENSG00000235106	ENSMUSG00000109946	0.00179966
8	C1QTNF12	ENSG00000184163	ENSMUSG00000023571	0.0136361
15	DAZAP1	ENSG00000071626	ENSMUSG00000069565	0.0477952
17	DYNC2I1	ENSG00000126870	ENSMUSG00000042050	0.00342632
24	H2BC4	ENSG00000180596	ENSMUSG00000047246	0.031771
28	ITPR2	ENSG00000123104	ENSMUSG00000030287	0.00129324
34	NAAA	ENSG00000138744	ENSMUSG00000029413	0.00257527
36	NPRL2	ENSG00000114388	ENSMUSG00000010057	8.86e-05
42	PCYT1A	ENSG00000161217	ENSMUSG00000005615	0.000897805
50	RSPH1	ENSG00000160188	ENSMUSG00000024033	0.00165943
51	SELENOO	ENSG00000073169	ENSMUSG00000035757	5.42e-06
55	SINHCAF	ENSG00000139146	ENSMUSG00000039985	0.0311192
56	SLTM	ENSG00000137776	ENSMUSG00000032212	0.0477952
58	TMED1	ENSG00000099203	ENSMUSG00000032180	0.049234
59	TMED3	ENSG00000166557	ENSMUSG00000032353	0.0417248
63	VHL	ENSG00000134086	ENSMUSG00000033933	0.000708795
67	ZFP92	ENSG00000189420	ENSMUSG00000031374	0.0098696
72	ZUP1	ENSG00000153975	ENSMUSG00000039531	0.0367715
