## Supplementary Table 4 for "Molecular phenotyping of single pancreatic islet leader beta cells by “Flash-Seq”"

### Sheet: Sheet1
Supplemental Table 4. All detected genes were ranked accordying to differential gene expression (highest ranked corresponding to most upregulated genes, independently of significance) and submitted to GSEA with gene set collections Biological processes (BP), Molecular functions (MF) and cellular compartments (CC). This table includes all sene sets with a nominal p-value (NOS) < 0.05 and its order…
NAME	GO group	SIZE	ES	NES	NOM p-val	FDR q-val	FWER p-val	RANK AT MAX	LEADING EDGE
REGULATION_OF_GENE_EXPRESSION_EPIGENETIC	GOBP	75	0.552287	1.8576	0	0.62509	0.428	1303	tags=35%, list=17%, signal=41%
HISTONE_H2A_MONOUBIQUITINATION	GOBP	16	0.757284	1.8425	0	0.382725	0.498	660	tags=31%, list=8%, signal=34%
EUCHROMATIN	GOCC	37	0.624377	1.84102	0	0.110404	0.106	1271	tags=38%, list=16%, signal=45%
HISTONE_H2A_UBIQUITINATION	GOBP	24	0.685265	1.81012	0	0.417116	0.667	660	tags=25%, list=8%, signal=27%
HISTONE_MONOUBIQUITINATION	GOBP	25	0.643975	1.75791	0.00355872	0.659516	0.909	660	tags=24%, list=8%, signal=26%
REGULATION_OF_DNA_TEMPLATED_TRANSCRIPTION_ELONGATION	GOBP	41	0.59058	1.74138	0.00352113	0.648878	0.948	496	tags=22%, list=6%, signal=23%
BASEMENT_MEMBRANE	GOCC	15	0.72861	1.74099	0.00191939	0.205585	0.325	945	tags=47%, list=12%, signal=53%
INOSITOL_PHOSPHATE_MEDIATED_SIGNALING	GOBP	18	0.668906	1.73488	0.00374532	0.589802	0.962	723	tags=33%, list=9%, signal=37%
DNA_TEMPLATED_TRANSCRIPTION_ELONGATION	GOBP	57	0.550922	1.7331	0	0.516927	0.967	496	tags=18%, list=6%, signal=19%
N_TERMINAL_PROTEIN_AMINO_ACID_MODIFICATION	GOBP	22	0.659327	1.71469	0.00181159	0.566658	0.98	353	tags=18%, list=5%, signal=19%
SMOOTHENED_SIGNALING_PATHWAY	GOBP	59	0.533313	1.70661	0.00341297	0.554803	0.987	1115	tags=32%, list=14%, signal=37%
LATERAL_PLASMA_MEMBRANE	GOCC	27	0.623733	1.6997	0.00169779	0.233324	0.495	945	tags=30%, list=12%, signal=34%
POSITIVE_REGULATION_OF_DNA_TEMPLATED_TRANSCRIPTION_ELONGATION	GOBP	23	0.647016	1.69938	0	0.542471	0.992	496	tags=26%, list=6%, signal=28%
DOSAGE_COMPENSATION	GOBP	16	0.680158	1.69129	0.00917431	0.541892	0.997	944	tags=38%, list=12%, signal=43%
REGULATION_OF_TRANSCRIPTION_BY_RNA_POLYMERASE_III	GOBP	18	0.676503	1.6826	0.00686106	0.548751	0.997	1652	tags=61%, list=21%, signal=77%
RESPONSE_TO_ELECTRICAL_STIMULUS	GOBP	15	0.701451	1.67407	0.0144144	0.561339	1	779	tags=33%, list=10%, signal=37%
PEPTIDE_N_ACETYLTRANSFERASE_ACTIVITY	GOMF	30	0.592441	1.66821	0.00537634	1	0.724	912	tags=30%, list=12%, signal=34%
HISTONE_H3_ACETYLATION	GOBP	41	0.556065	1.63648	0.00896057	0.782906	1	966	tags=34%, list=12%, signal=39%
MEMBRANE_PROTEIN_PROTEOLYSIS	GOBP	22	0.619388	1.62632	0.0111732	0.81013	1	772	tags=32%, list=10%, signal=35%
NEGATIVE_REGULATION_OF_NEURON_DIFFERENTIATION	GOBP	21	0.635824	1.62291	0.0150659	0.786561	1	310	tags=14%, list=4%, signal=15%
NEGATIVE_REGULATION_OF_GENE_EXPRESSION_EPIGENETIC	GOBP	46	0.530461	1.61992	0.0169492	0.762971	1	1303	tags=37%, list=17%, signal=44%
REGULATION_OF_MIRNA_TRANSCRIPTION	GOBP	21	0.611302	1.6188	0.0107914	0.730255	1	789	tags=24%, list=10%, signal=26%
FLAVIN_ADENINE_DINUCLEOTIDE_BINDING	GOMF	47	0.522553	1.61686	0.0143885	1	0.885	1579	tags=36%, list=20%, signal=45%
POSITIVE_REGULATION_OF_CELLULAR_RESPONSE_TO_TRANSFORMING_GROWTH_FACTOR_BETA_STIMULUS	GOBP	15	0.669514	1.61619	0.0313653	0.711417	1	95	tags=13%, list=1%, signal=13%
PROTEIN_LOCALIZATION_TO_MICROTUBULE_ORGANIZING_CENTER	GOBP	21	0.610976	1.61042	0.0197487	0.717668	1	909	tags=29%, list=12%, signal=32%
METALLOENDOPEPTIDASE_ACTIVITY	GOMF	20	0.630549	1.60669	0.0159292	0.897675	0.909	634	tags=20%, list=8%, signal=22%
GTP_DEPENDENT_PROTEIN_BINDING	GOMF	15	0.670754	1.6022	0.0152672	0.69575	0.916	732	tags=40%, list=9%, signal=44%
METALLOAMINOPEPTIDASE_ACTIVITY	GOMF	17	0.641161	1.59426	0.0194932	0.599062	0.931	440	tags=24%, list=6%, signal=25%
POSITIVE_REGULATION_OF_CELLULAR_CARBOHYDRATE_METABOLIC_PROCESS	GOBP	19	0.627717	1.58606	0.0179856	0.869914	1	723	tags=32%, list=9%, signal=35%
REGULATION_OF_SMOOTHENED_SIGNALING_PATHWAY	GOBP	30	0.568732	1.58018	0.016791	0.878428	1	1115	tags=40%, list=14%, signal=46%
PHOSPHOLIPID_CATABOLIC_PROCESS	GOBP	19	0.632914	1.57951	0.0301418	0.845743	1	810	tags=26%, list=10%, signal=29%
REGULATION_OF_GENE_SILENCING_BY_RNA	GOBP	27	0.559512	1.57761	0.013308	0.825093	1	1103	tags=30%, list=14%, signal=34%
ACETYLTRANSFERASE_ACTIVITY	GOMF	46	0.50949	1.57521	0.013468	0.605163	0.958	924	tags=28%, list=12%, signal=32%
PEPTIDE_LYSINE_N_ACETYLTRANSFERASE_ACTIVITY	GOMF	24	0.584119	1.56425	0.0265957	0.570621	0.972	1332	tags=42%, list=17%, signal=50%
N_ACETYLTRANSFERASE_ACTIVITY	GOMF	36	0.542065	1.56384	0.00761905	0.501348	0.972	924	tags=28%, list=12%, signal=31%
ALPHA_AMINO_ACID_CATABOLIC_PROCESS	GOBP	32	0.542556	1.55274	0.0315789	0.990964	1	650	tags=28%, list=8%, signal=31%
POSITIVE_REGULATION_OF_CELL_CYCLE_G1_S_PHASE_TRANSITION	GOBP	25	0.574589	1.54524	0.0267559	1	1	514	tags=20%, list=7%, signal=21%
POSITIVE_REGULATION_OF_LIPID_BIOSYNTHETIC_PROCESS	GOBP	26	0.562022	1.54468	0.0210158	0.989135	1	1062	tags=31%, list=14%, signal=36%
POSITIVE_REGULATION_OF_PROTEASOMAL_UBIQUITIN_DEPENDENT_PROTEIN_CATABOLIC_PROCESS	GOBP	66	0.469483	1.53395	0.00515464	1	1	1586	tags=24%, list=20%, signal=30%
POSITIVE_REGULATION_OF_INSULIN_SECRETION_INVOLVED_IN_CELLULAR_RESPONSE_TO_GLUCOSE_STIMULUS	GOBP	15	0.6488	1.53102	0.0422794	1	1	617	tags=33%, list=8%, signal=36%
CYTOKINE_MEDIATED_SIGNALING_PATHWAY	GOBP	123	0.425764	1.52967	0	1	1	954	tags=22%, list=12%, signal=25%
POSITIVE_REGULATION_OF_CELL_CYCLE_PHASE_TRANSITION	GOBP	53	0.494723	1.5296	0.017331	0.980508	1	1887	tags=40%, list=24%, signal=52%
PROMOTER_SPECIFIC_CHROMATIN_BINDING	GOMF	36	0.514226	1.528	0.0315789	0.605705	0.99	532	tags=11%, list=7%, signal=12%
AMINOPEPTIDASE_ACTIVITY	GOMF	24	0.562846	1.52334	0.0458716	0.565996	0.991	440	tags=21%, list=6%, signal=22%
CELLULAR_HORMONE_METABOLIC_PROCESS	GOBP	22	0.571923	1.52325	0.0347826	1	1	739	tags=27%, list=9%, signal=30%
CHROMATIN_ASSEMBLY_OR_DISASSEMBLY	GOBP	96	0.44101	1.51563	0.0051458	1	1	1303	tags=26%, list=17%, signal=31%
REGULATION_OF_CHROMATIN_ASSEMBLY_OR_DISASSEMBLY	GOBP	18	0.604002	1.51193	0.0348624	1	1	1008	tags=33%, list=13%, signal=38%
GLUTAMATE_METABOLIC_PROCESS	GOBP	16	0.624116	1.51113	0.0423077	1	1	574	tags=31%, list=7%, signal=34%
CELLULAR_RESPONSE_TO_NUTRIENT	GOBP	16	0.614426	1.50986	0.0418251	0.993281	1	1550	tags=50%, list=20%, signal=62%
POSITIVE_REGULATION_OF_SMALL_MOLECULE_METABOLIC_PROCESS	GOBP	46	0.495332	1.50947	0.0309811	0.96947	1	762	tags=22%, list=10%, signal=24%
PROTEIN_LOCALIZATION_TO_CYTOSKELETON	GOBP	32	0.534303	1.5079	0.0332103	0.956403	1	983	tags=25%, list=13%, signal=28%
MONOCARBOXYLIC_ACID_BINDING	GOMF	21	0.589747	1.5074	0.0323741	0.589168	0.993	1493	tags=38%, list=19%, signal=47%
NEGATIVE_REGULATION_OF_METAPHASE_ANAPHASE_TRANSITION_OF_CELL_CYCLE	GOBP	18	0.593673	1.50372	0.0447761	0.96332	1	939	tags=22%, list=12%, signal=25%
POSITIVE_REGULATION_OF_CYCLIN_DEPENDENT_PROTEIN_KINASE_ACTIVITY	GOBP	19	0.604138	1.50323	0.0427046	0.943048	1	878	tags=26%, list=11%, signal=30%
EXIT_FROM_MITOSIS	GOBP	15	0.627377	1.5016	0.0454545	0.931696	1	1703	tags=47%, list=22%, signal=60%
SEX_CHROMOSOME	GOCC	22	0.563337	1.50133	0.0351852	1	0.989	1406	tags=41%, list=18%, signal=50%
MEMBRANE_PROTEIN_ECTODOMAIN_PROTEOLYSIS	GOBP	17	0.609748	1.49963	0.0295203	0.925269	1	659	tags=29%, list=8%, signal=32%
REGULATION_OF_CELLULAR_RESPONSE_TO_TRANSFORMING_GROWTH_FACTOR_BETA_STIMULUS	GOBP	43	0.499175	1.49899	0.0197842	0.908668	1	302	tags=14%, list=4%, signal=14%
CENTRIOLAR_SATELLITE	GOCC	42	0.499268	1.49612	0.0288288	1	0.993	1365	tags=31%, list=18%, signal=37%
TRANSCRIPTION_ELONGATION_FROM_RNA_POLYMERASE_II_PROMOTER	GOBP	45	0.495568	1.49575	0.0243056	0.911984	1	446	tags=13%, list=6%, signal=14%
POSITIVE_REGULATION_OF_GLUCOSE_METABOLIC_PROCESS	GOBP	17	0.596061	1.49549	0.0376648	0.893741	1	723	tags=29%, list=9%, signal=32%
REGULATION_OF_CHROMOSOME_SEPARATION	GOBP	38	0.507813	1.49229	0.0327022	0.896233	1	1887	tags=39%, list=24%, signal=52%
NEGATIVE_REGULATION_OF_TRANSLATIONAL_INITIATION	GOBP	16	0.610676	1.49127	0.046729	0.88468	1	247	tags=19%, list=3%, signal=19%
CELLULAR_RESPONSE_TO_ACID_CHEMICAL	GOBP	41	0.503084	1.49069	0.0254545	0.870056	1	1613	tags=39%, list=21%, signal=49%
MESENCHYMAL_CELL_DIFFERENTIATION	GOBP	67	0.450516	1.48965	0.0291096	0.859513	1	1015	tags=21%, list=13%, signal=24%
HETEROCHROMATIN_ORGANIZATION	GOBP	45	0.491472	1.48658	0.0213144	0.863261	1	1303	tags=31%, list=17%, signal=37%
MEMORY	GOBP	39	0.505617	1.48602	0.030853	0.850542	1	1079	tags=33%, list=14%, signal=38%
PROTEIN_MONOUBIQUITINATION	GOBP	53	0.468093	1.47919	0.0169779	0.882171	1	750	tags=19%, list=10%, signal=21%
TUMOR_NECROSIS_FACTOR_MEDIATED_SIGNALING_PATHWAY	GOBP	42	0.492195	1.47539	0.0378657	0.875987	1	954	tags=21%, list=12%, signal=24%
CELL_DIVISION_SITE	GOCC	32	0.520745	1.47485	0.0424028	1	0.997	1078	tags=28%, list=14%, signal=33%
HISTONE_UBIQUITINATION	GOBP	40	0.496645	1.46788	0.0383944	0.895825	1	297	tags=13%, list=4%, signal=13%
NEGATIVE_REGULATION_OF_CHROMOSOME_ORGANIZATION	GOBP	43	0.490402	1.46784	0.0411664	0.880267	1	404	tags=14%, list=5%, signal=15%
HISTONE_DEUBIQUITINATION	GOBP	24	0.538618	1.46555	0.0391791	0.865616	1	848	tags=25%, list=11%, signal=28%
PROTEIN_SELF_ASSOCIATION	GOMF	22	0.552678	1.46183	0.0423573	0.77456	0.999	1953	tags=45%, list=25%, signal=60%
REGULATION_OF_TRANSCRIPTION_ELONGATION_FROM_RNA_POLYMERASE_II_PROMOTER	GOBP	30	0.526519	1.45529	0.0390071	0.890129	1	446	tags=17%, list=6%, signal=18%
PROTEIN_ACETYLATION	GOBP	125	0.404026	1.45457	0.0115702	0.880439	1	1028	tags=21%, list=13%, signal=24%
PEPTIDYL_LYSINE_ACETYLATION	GOBP	109	0.413336	1.4544	0.0167504	0.867609	1	1028	tags=23%, list=13%, signal=26%
REGULATION_OF_LIPID_BIOSYNTHETIC_PROCESS	GOBP	60	0.452615	1.45206	0.013986	0.869177	1	856	tags=25%, list=11%, signal=28%
AXONAL_TRANSPORT	GOBP	41	0.486368	1.44988	0.037037	0.844615	1	1068	tags=29%, list=14%, signal=34%
RETROGRADE_VESICLE_MEDIATED_TRANSPORT_GOLGI_TO_ENDOPLASMIC_RETICULUM	GOBP	38	0.490995	1.44462	0.0379747	0.853182	1	1150	tags=24%, list=15%, signal=28%
MOLECULAR_ADAPTOR_ACTIVITY	GOMF	195	0.377666	1.43441	0.0046225	0.87268	0.999	2169	tags=35%, list=28%, signal=47%
PML_BODY	GOCC	60	0.447758	1.43365	0.0301003	1	1	1100	tags=27%, list=14%, signal=31%
REGULATION_OF_PROTEASOMAL_UBIQUITIN_DEPENDENT_PROTEIN_CATABOLIC_PROCESS	GOBP	95	0.413391	1.43255	0.0278689	0.860825	1	1586	tags=24%, list=20%, signal=30%
INSULIN_RECEPTOR_SIGNALING_PATHWAY	GOBP	57	0.449174	1.42947	0.0336283	0.868919	1	1649	tags=37%, list=21%, signal=46%
MESENCHYME_DEVELOPMENT	GOBP	75	0.427011	1.42911	0.031405	0.860007	1	1015	tags=21%, list=13%, signal=24%
CELL_CORTEX	GOCC	136	0.386944	1.4285	0.0124805	0.963714	1	1412	tags=28%, list=18%, signal=34%
ENDOTHELIAL_CELL_PROLIFERATION	GOBP	47	0.45941	1.42639	0.0454545	0.85598	1	945	tags=28%, list=12%, signal=31%
CELLULAR_AMINO_ACID_CATABOLIC_PROCESS	GOBP	42	0.470618	1.42573	0.0459364	0.84938	1	1166	tags=31%, list=15%, signal=36%
PROTEIN_ACETYLTRANSFERASE_COMPLEX	GOCC	67	0.435257	1.42053	0.0321543	0.920092	1	1028	tags=22%, list=13%, signal=26%
REGULATION_OF_CHROMOSOME_SEGREGATION	GOBP	47	0.472554	1.41947	0.0436364	0.856418	1	2095	tags=43%, list=27%, signal=58%
TOR_SIGNALING	GOBP	72	0.421562	1.40615	0.04	0.889235	1	1208	tags=26%, list=16%, signal=31%
MOLECULAR_TRANSDUCER_ACTIVITY	GOMF	142	0.383534	1.40134	0.00993378	0.947194	1	1231	tags=25%, list=16%, signal=29%
PROTEIN_MACROMOLECULE_ADAPTOR_ACTIVITY	GOMF	162	0.375897	1.39941	0.0122888	0.900405	1	2169	tags=36%, list=28%, signal=49%
POSITIVE_REGULATION_OF_CATABOLIC_PROCESS	GOBP	290	0.351911	1.39811	0.0060241	0.919203	1	808	tags=14%, list=10%, signal=16%
CYTOSKELETON_DEPENDENT_CYTOKINESIS	GOBP	51	0.448963	1.39559	0.0373514	0.925352	1	1983	tags=37%, list=25%, signal=50%
EPITHELIAL_TO_MESENCHYMAL_TRANSITION	GOBP	47	0.457582	1.39411	0.0472028	0.925098	1	1834	tags=32%, list=24%, signal=41%
PATTERN_SPECIFICATION_PROCESS	GOBP	114	0.389085	1.38627	0.0173913	0.908216	1	830	tags=18%, list=11%, signal=20%
BIOLOGICAL_PROCESS_INVOLVED_IN_INTERACTION_WITH_HOST	GOBP	79	0.40786	1.37263	0.0321429	0.895783	1	880	tags=19%, list=11%, signal=21%
MICROTUBULE	GOCC	205	0.357611	1.36715	0.0125	0.899265	1	1386	tags=24%, list=18%, signal=28%
PROTEIN_AUTOPHOSPHORYLATION	GOBP	90	0.395129	1.36678	0.0351494	0.915243	1	877	tags=24%, list=11%, signal=27%
ATPASE_COMPLEX	GOCC	66	0.418879	1.36642	0.0480274	0.847741	1	1164	tags=23%, list=15%, signal=26%
ALPHA_AMINO_ACID_METABOLIC_PROCESS	GOBP	76	0.408117	1.3617	0.0356537	0.922471	1	1241	tags=30%, list=16%, signal=36%
TRANSMEMBRANE_RECEPTOR_PROTEIN_SERINE_THREONINE_KINASE_SIGNALING_PATHWAY	GOBP	111	0.386632	1.36011	0.0343053	0.908672	1	1035	tags=23%, list=13%, signal=26%
METALLOPEPTIDASE_ACTIVITY	GOMF	59	0.421929	1.35625	0.0467128	0.805786	1	634	tags=14%, list=8%, signal=15%
POSITIVE_REGULATION_OF_CELL_CYCLE	GOBP	134	0.366793	1.34389	0.0226171	0.924051	1	1887	tags=30%, list=24%, signal=39%
TRANSCRIPTION_COACTIVATOR_ACTIVITY	GOMF	163	0.361807	1.34281	0.0385208	0.812439	1	930	tags=18%, list=12%, signal=20%
CELLULAR_RESPONSE_TO_PEPTIDE	GOBP	147	0.364119	1.34144	0.0288	0.910836	1	559	tags=15%, list=7%, signal=16%
DNA_BINDING_TRANSCRIPTION_ACTIVATOR_ACTIVITY	GOMF	107	0.378696	1.33208	0.0323102	0.837493	1	830	tags=20%, list=11%, signal=22%
CHROMOSOME_SEGREGATION	GOBP	161	0.357648	1.32908	0.0330709	0.943262	1	1562	tags=25%, list=20%, signal=30%
BIOLOGICAL_PROCESS_INVOLVED_IN_SYMBIOTIC_INTERACTION	GOBP	116	0.370698	1.32906	0.0355987	0.936652	1	1168	tags=19%, list=15%, signal=22%
CILIUM	GOCC	235	0.339666	1.32115	0.0212443	0.733955	1	936	tags=20%, list=12%, signal=22%
CHROMATIN	GOCC	451	0.320574	1.31499	0.0137174	0.734974	1	1273	tags=21%, list=16%, signal=23%
ENZYME_LINKED_RECEPTOR_PROTEIN_SIGNALING_PATHWAY	GOBP	287	0.334839	1.31427	0.0274964	0.929475	1	998	tags=21%, list=13%, signal=23%
CELLULAR_RESPONSE_TO_ENDOGENOUS_STIMULUS	GOBP	497	0.317101	1.31364	0.00424328	0.915569	1	1035	tags=16%, list=13%, signal=18%
CENTROSOME	GOCC	305	0.333516	1.31335	0.010279	0.715574	1	1439	tags=23%, list=18%, signal=27%
EMBRYO_DEVELOPMENT_ENDING_IN_BIRTH_OR_EGG_HATCHING	GOBP	236	0.333438	1.30995	0.0197568	0.913491	1	1007	tags=19%, list=13%, signal=22%
CHROMATIN_BINDING	GOMF	278	0.32993	1.30607	0.0242792	0.859827	1	692	tags=14%, list=9%, signal=15%
BIOLOGICAL_ADHESION	GOBP	356	0.321121	1.30157	0.00732064	0.927845	1	945	tags=18%, list=12%, signal=19%
MICROTUBULE_ORGANIZING_CENTER	GOCC	392	0.322152	1.29979	0.0155807	0.677182	1	1439	tags=24%, list=18%, signal=28%
CELLULAR_RESPONSE_TO_NITROGEN_COMPOUND	GOBP	266	0.329393	1.29731	0.0279938	0.930728	1	570	tags=12%, list=7%, signal=12%
RESPONSE_TO_GROWTH_FACTOR	GOBP	242	0.330599	1.29299	0.023988	0.928399	1	909	tags=19%, list=12%, signal=20%
NEGATIVE_REGULATION_OF_BIOSYNTHETIC_PROCESS	GOBP	669	0.296629	1.25338	0.0175202	0.914512	1	842	tags=14%, list=11%, signal=15%
MICROTUBULE_CYTOSKELETON	GOCC	623	0.298223	1.25167	0.0134771	0.703175	1	1386	tags=22%, list=18%, signal=25%
HISTONE_MODIFICATION	GOBP	294	0.312888	1.24363	0.0395315	0.921539	1	1332	tags=21%, list=17%, signal=25%
TRANSCRIPTION_REGULATOR_ACTIVITY	GOMF	512	0.299124	1.24103	0.0125874	0.905797	1	842	tags=16%, list=11%, signal=17%
PROTEIN_DOMAIN_SPECIFIC_BINDING	GOMF	329	0.307408	1.23371	0.0427099	0.84407	1	1415	tags=22%, list=18%, signal=26%
POSITIVE_REGULATION_OF_RNA_METABOLIC_PROCESS	GOBP	769	0.288934	1.23309	0.00922266	0.920077	1	1068	tags=18%, list=14%, signal=18%
POSITIVE_REGULATION_OF_CELLULAR_BIOSYNTHETIC_PROCESS	GOBP	831	0.287413	1.2256	0.0169051	0.922672	1	1115	tags=18%, list=14%, signal=19%
RESPONSE_TO_ENDOGENOUS_STIMULUS	GOBP	582	0.290494	1.21695	0.0296097	0.936213	1	1035	tags=15%, list=13%, signal=17%
CHROMOSOME	GOCC	740	0.281904	1.20554	0.0213618	0.781488	1	1333	tags=20%, list=17%, signal=22%
POSITIVE_REGULATION_OF_NUCLEOBASE_CONTAINING_COMPOUND_METABOLIC_PROCESS	GOBP	861	0.282186	1.20526	0.0130039	0.917771	1	1068	tags=18%, list=14%, signal=18%
CONNECTIVE_TISSUE_DEVELOPMENT	GOBP	71	-0.39374	-1.36535	0.034398	1	1	626	tags=21%, list=8%, signal=23%
EAR_DEVELOPMENT	GOBP	53	-0.428128	-1.39225	0.0475059	1	1	565	tags=13%, list=7%, signal=14%
SITE_OF_DNA_DAMAGE	GOCC	58	-0.422248	-1.39349	0.049763	1	1	895	tags=22%, list=11%, signal=25%
REGULATION_OF_HEART_CONTRACTION	GOBP	59	-0.432111	-1.42747	0.0357995	1	1	1351	tags=31%, list=17%, signal=37%
HEART_PROCESS	GOBP	79	-0.406327	-1.4332	0.0269608	1	1	1351	tags=30%, list=17%, signal=36%
MULTICELLULAR_ORGANISMAL_SIGNALING	GOBP	46	-0.457718	-1.43876	0.0215311	1	1	407	tags=17%, list=5%, signal=18%
ADAPTIVE_IMMUNE_RESPONSE	GOBP	81	-0.409947	-1.44099	0.0181818	1	1	895	tags=26%, list=11%, signal=29%
REGULATION_OF_IMMUNE_EFFECTOR_PROCESS	GOBP	77	-0.411418	-1.44221	0.0142518	1	1	844	tags=19%, list=11%, signal=22%
SMOOTH_MUSCLE_CELL_MIGRATION	GOBP	21	-0.548172	-1.47444	0.0406504	1	1	213	tags=14%, list=3%, signal=15%
REGULATION_OF_BLOOD_CIRCULATION	GOBP	66	-0.432872	-1.47934	0.0133929	1	1	1351	tags=30%, list=17%, signal=36%
POSTSYNAPTIC_DENSITY_MEMBRANE	GOCC	18	-0.577769	-1.4821	0.0463576	1	0.988	272	tags=22%, list=3%, signal=23%
PROTEIN_SUMOYLATION	GOBP	32	-0.5023	-1.48573	0.0288889	1	1	1071	tags=25%, list=14%, signal=29%
STRIATED_MUSCLE_CELL_PROLIFERATION	GOBP	15	-0.610549	-1.48684	0.0324074	1	1	548	tags=20%, list=7%, signal=21%
PROTEIN_O_LINKED_GLYCOSYLATION	GOBP	30	-0.506479	-1.4884	0.0455581	1	1	1262	tags=43%, list=16%, signal=52%
POSITIVE_REGULATION_OF_PROTEIN_LOCALIZATION_TO_NUCLEUS	GOBP	45	-0.465093	-1.49041	0.0248869	1	1	548	tags=18%, list=7%, signal=19%
2_OXOGLUTARATE_DEPENDENT_DIOXYGENASE_ACTIVITY	GOMF	35	-0.494047	-1.50008	0.0410959	1	0.992	1430	tags=40%, list=18%, signal=49%
OLIGODENDROCYTE_DIFFERENTIATION	GOBP	32	-0.493873	-1.5008	0.0140845	1	1	1264	tags=34%, list=16%, signal=41%
ADAPTIVE_IMMUNE_RESPONSE_BASED_ON_SOMATIC_RECOMBINATION_OF_IMMUNE_RECEPTORS_BUILT_FROM_IMMUNOGLOBULIN_SUPERFAMILY_DOMAINS	GOBP	59	-0.44899	-1.50374	0.0140187	1	1	895	tags=27%, list=11%, signal=30%
PROTEIN_PALMITOYLATION	GOBP	17	-0.578001	-1.51279	0.0436681	1	1	852	tags=41%, list=11%, signal=46%
SITE_OF_DOUBLE_STRAND_BREAK	GOCC	44	-0.484441	-1.52367	0.0397196	1	0.97	895	tags=25%, list=11%, signal=28%
REGULATION_OF_PROTEIN_EXIT_FROM_ENDOPLASMIC_RETICULUM	GOBP	19	-0.579918	-1.52677	0.0448113	1	1	2296	tags=47%, list=29%, signal=67%
TRANSMISSION_OF_NERVE_IMPULSE	GOBP	15	-0.607728	-1.52696	0.0371991	1	1	831	tags=33%, list=11%, signal=37%
TRIGLYCERIDE_METABOLIC_PROCESS	GOBP	27	-0.536975	-1.52779	0.0382883	1	1	531	tags=30%, list=7%, signal=32%
ADIPOSE_TISSUE_DEVELOPMENT	GOBP	24	-0.557729	-1.52829	0.0412148	1	1	419	tags=25%, list=5%, signal=26%
NUCLEOSIDE_PHOSPHATE_CATABOLIC_PROCESS	GOBP	31	-0.514749	-1.53203	0.0400943	1	1	2019	tags=58%, list=26%, signal=78%
REGULATION_OF_CYCLASE_ACTIVITY	GOBP	18	-0.591963	-1.53415	0.0391705	1	1	1335	tags=39%, list=17%, signal=47%
ENDOPLASMIC_RETICULUM_QUALITY_CONTROL_COMPARTMENT	GOCC	20	-0.594571	-1.61235	0.0136986	1	0.775	1604	tags=50%, list=21%, signal=63%
PROTEIN_HYDROXYLATION	GOBP	16	-0.657241	-1.62203	0.0151515	1	0.999	1254	tags=56%, list=16%, signal=67%
NEGATIVE_REGULATION_OF_IMMUNE_EFFECTOR_PROCESS	GOBP	25	-0.584986	-1.64409	0.00660793	1	0.999	844	tags=28%, list=11%, signal=31%
NEGATIVE_REGULATION_OF_DEVELOPMENTAL_GROWTH	GOBP	23	-0.596212	-1.67292	0.0195228	1	0.997	1068	tags=35%, list=14%, signal=40%
THYROID_HORMONE_RECEPTOR_BINDING	GOMF	21	-0.631343	-1.67819	0.00223214	0.331247	0.688	1619	tags=52%, list=21%, signal=66%
ORGANOPHOSPHATE_ESTER_TRANSMEMBRANE_TRANSPORTER_ACTIVITY	GOMF	17	-0.67455	-1.688	0.00689655	0.455966	0.66	1334	tags=47%, list=17%, signal=57%
NUCLEOTIDE_TRANSPORT	GOBP	16	-0.692756	-1.73463	0	1	0.968	993	tags=38%, list=13%, signal=43%
NUCLEOBASE_CONTAINING_COMPOUND_TRANSMEMBRANE_TRANSPORTER_ACTIVITY	GOMF	22	-0.71785	-1.95518	0	0.0304729	0.033	1299	tags=50%, list=17%, signal=60%
